# The cell envelope of *Thermotogae* suggests a mechanism for outer membrane biogenesis

**DOI:** 10.1101/2022.09.22.508938

**Authors:** Danielle L. Sexton, Ameena Hashimi, Lloyd Sibanda, Polina Beskrovnaya, Tao Huan, Elitza I. Tocheva

## Abstract

The presence of a cell membrane is one of the major structural components defining life. Recent phylogenomic analyses have supported the hypothesis that the last bacterial common ancestor was likely a diderm. Yet, the mechanisms that guided outer membrane (OM) biogenesis remain unknown. Thermotogae is an early-branching phylum with a unique OM, the toga, previously shown to form 2-dimensional arrays of β-barrel trimers. Here we use cryo-electron tomography to characterize the *in situ* cell envelope architecture of *Thermotoga maritima*, proteomics and lipidomics to identify the protein and lipid composition of the toga, and bioinformatics to assess the distribution of the major toga components across the phylum. We show that the toga is composed of multiple Ompα and β-barrel homologs that represent a highly diverse bipartite OM-tethering system. We further reveal the presence of membrane microdomains (∼200nm) in the toga that are enriched in phosphatidylethanolamine (PE) lipids required to support the type 4 pilus and the BamA transmembrane complexes. Together, our results highlight a toga-like structure as a possible intermediate between monoderm and diderm cell envelope transitions.
