## Supplementary material for "The cell envelope of *Thermotogae* suggests a mechanism for outer membrane biogenesis": Table S2

### Sheet: SLH domain search summary
Genome accession	GTDB species name	GTDB order	Number of protein with SLH domain identified	Putative gene clusters identified (Locus tag information for each protein is followed by its annotation based on PSI blast search similarity to T. maritima's proteome)
GCA_003641555.1	B3-G13 sp003641555	o__B3-G13	1
GCA_002878315.1	ZAV-03 sp002878315	o__Mesoaciditogales	1
GCF_000745455.1	Mesoaciditoga lauensis	o__Mesoaciditogales	2
GCA_003641545.1	B21-G9 sp003641545	o__B21-G9	1
GCA_002084985.1	4484-232 sp002084985	o__Thermotogales	3	MZGO01000038.1_1 ((OmpA3 (G4FDB3))) MZGO01000038.1_2 (S-layer-like array protein (R4P1L1))
GCF_000008545.1	Thermotoga maritima	o__Thermotogales	3	NC_000853.1_472 (OmpA1 (G4FDZ3)) NC_000853.1_471 (OmpB (R4P0J5))
GCF_000784835.1	Thermotoga sp000784835	o__Thermotogales	2	NZ_JSFH01000012.1_286 (OmpA1 (G4FDZ3)) NZ_JSFH01000012.1_287 (OmpB (R4P0J5))
GCF_000016785.1	Thermotoga petrophila	o__Thermotogales	3	NC_009486.1_440 (OmpA1 (G4FDZ3)) NC_009486.1_441 (OmpB (R4P0J5))
GCF_002866025.1	Thermotoga sp002866025	o__Thermotogales	3	NZ_LNDE01000002.1_272 (OmpB (R4P0J5)) NZ_LNDE01000002.1_273 OmpA1 (G4FDZ3
GCF_002865985.1	Thermotoga sp002865985	o__Thermotogales	3	NZ_LNDD01000003.1_47 (OmpB (R4P0J5)) NZ_LNDD01000003.1_48 (OmpA1 (G4FDZ3))
GCF_000018945.1	Thermotoga neapolitana	o__Thermotogales	3	NC_011978.1_187 (OmpA1 (G4FDZ3)) NC_011978.1_188 (OmpB (R4P0J5))
GCA_003641785.1	B6-G13 sp003641785	o__Thermotogales	1
GCF_000828655.1	Pseudothermotoga_A caldifontis	o__Thermotogales	2	NZ_AP014509.1_336 (OmpA3 (G4FDB3)) NZ_AP014509.1_337 (S-layer-like array protein (R4P1L1))
GCA_003510135.1	Pseudothermotoga_A sp003510135	o__Thermotogales	1
GCF_000816145.1	Pseudothermotoga_A hypogea	o__Thermotogales	3	NZ_CP007141.1_926 (S-layer-like array protein (R4P1L1)) NZ_CP007141.1_928 (OmpA2 (R4NTW6))
GCF_000217815.1	Pseudothermotoga thermarum	o__Thermotogales	2	NC_015707.1_1658 (XynA (G4FGX6)) NC_015707.1_1659 (XynA (G4FGX6)) NC_015707.1_1677 (OmpA2 (R4NTW6)) NC_015707.1_1679 (S-layer-like array protein (R4P1L1))
GCF_000828675.1	Pseudothermotoga_B profunda	o__Thermotogales	2	NZ_AP014510.1_1662 (S-layer-like array protein (R4P1L1)) NZ_AP014510.1_1664 (OmpA2 (R4NTW6))
GCF_000504085.1	Pseudothermotoga_B elfii	o__Thermotogales	3	NC_022792.1_294 (OmpA2 (R4NTW6)) NC_022792.1_295 (Uncharacterized protein (R4NP97))
GCF_900129985.1	Thermosipho_A atlanticus	o__Thermotogales	3
GCF_000016905.1	Thermosipho melanesiensis	o__Thermotogales	3	NC_009616.1_176 (OmpA2 (R4NTW6)) NC_009616.1_175 (OmpB (R4P0J5))
GCF_001990485.1	Thermosipho affectus	o__Thermotogales	3	NZ_LBFC01000006.1_93 (OmpA1 (G4FDZ3)) NZ_LBFC01000006.1_92 (OmpB (R4P0J5))
GCF_003990895.1	Thermosipho globiformans	o__Thermotogales	3	NZ_BHXD01000005.1_39 (OmpA1 (G4FDZ3) NZ_BHXD01000005.1_38 (OmpB (R4P0J5))
GCF_003351105.1	Thermosipho africanus	o__Thermotogales	3	NZ_NKRG01000001.1_167 (OmpA1 (G4FDZ3)) NZ_NKRG01000001.1_168 (OmpB (R4P0J5))
GCF_001719065.1	Fervidobacterium_A thailandense	o__Thermotogales	4
GCF_900143265.1	Fervidobacterium gondwanense	o__Thermotogales	4
GCF_004117075.1	Fervidobacterium changbaicum	o__Thermotogales	4
GCF_001644665.1	Fervidobacterium pennivorans_A	o__Thermotogales	4
GCF_000235405.2	Fervidobacterium pennivorans	o__Thermotogales	4
GCF_000017545.1	Fervidobacterium nodosum	o__Thermotogales	4
GCA_003522805.1	Fervidobacterium sp003522805	o__Thermotogales	2
GCA_003526765.1	Fervidobacterium sp003526765	o__Thermotogales	2
GCA_002432805.1	Fervidobacterium sp002432805	o__Thermotogales	4
GCA_003641795.1	UBA12178 sp003641795	o__UBA12178	2
GCA_003538775.1	UBA12178 sp003538775	o__UBA12178	2
GCF_000023325.1	Kosmotoga olearia	o__Petrotogales	2
GCF_001027025.1	Kosmotoga_B pacifica	o__Petrotogales	2
GCA_003643975.1	Kosmotoga_B sp003643975	o__Petrotogales	1
GCF_001636545.1	Kosmotoga_B arenicorallina	o__Petrotogales	1
GCA_003561215.1	UBA9910 sp003561215	o__Petrotogales	2
GCA_003444085.1	UBA9910 sp003444085	o__Petrotogales	2
GCA_001603185.1	Mesotoga sp001603185	o__Petrotogales	2
GCA_002305955.1	Mesotoga sp002305955	o__Petrotogales	2
GCA_900157305.1	Mesotoga infera_B	o__Petrotogales	2
GCF_000147715.2	Mesotoga prima	o__Petrotogales	2
GCF_002752635.1	Mesotoga sp002752635	o__Petrotogales	2
GCF_003664995.1	Mesotoga sp003664995	o__Petrotogales	2
GCF_003228205.1	Mesotoga sp003228205	o__Petrotogales	1
GCA_001509115.1	Mesotoga infera	o__Petrotogales	1	LGGW01000090.1_6 (S-layer-like array protein (R4P1L1)) LGGW01000090.1_7 (S-layer-like array protein (R4P1L1))
GCF_000255135.1	Marinitoga piezophila	o__Petrotogales	2
GCF_001021165.1	Marinitoga sp001021165	o__Petrotogales	2
GCF_900129175.1	Marinitoga hydrogenitolerans	o__Petrotogales	2
GCF_004135675.1	Marinitoga lauensis	o__Petrotogales	2
GCA_002431635.1	UBA5851 sp002431635	o__Petrotogales	2
GCF_003148465.1	Oceanotoga teriensis	o__Petrotogales	2
GCF_900102615.1	Geotoga petraea	o__Petrotogales	2
GCF_000953715.1	Defluviitoga tunisiensis	o__Petrotogales	2
GCF_002895485.1	AZRK01 sp002895485	o__Petrotogales	2
GCF_003265365.1	Petrotoga sp003265365	o__Petrotogales	2
GCF_002924625.1	Petrotoga sibirica	o__Petrotogales	2
GCF_002895525.1	Petrotoga olearia	o__Petrotogales	2
GCF_000018605.1	Petrotoga mobilis	o__Petrotogales	2
GCF_002895605.1	Petrotoga miotherma	o__Petrotogales	2
GCF_002895565.1	Petrotoga mexicana	o__Petrotogales	2

### Sheet: SLH domain search results
Genome accession	Gene locus tag	GTDB species name	SLH domain sequence (identified by Pfam PF00395)	PCOILS coiled coil (Residues with probabilities above 50% were coNosidered to be part of a coiled-coil segmeNot)	Annotation based on similarity to T. maritima's proteome	Uniref90 annotation (determined by BLASTp search)
GCA_002878315.1	PNIW01000060.1_18	ZAV-03 sp002878315	NDVSPSSDLYPYVVEMVQDNIMSLDSNNDFNGSLVVTRADLA	Yes	OmpA3 (G4FDB3)	UniRef90_A0A7C2YAD6 Uncharacterized protein n=3 Tax=Mesoaciditogaceae TaxID=1769717 RepID=A0A7C2YAD6_9BACT
GCA_003561215.1	PWXG01000168.1_2	UBA9910 sp003561215	RYPDVDPEHWAYESVMNVTNAGLFEGYPDGTFKGNQAMTRYEYA	Yes	OmpA1 (G4FDZ3)	UniRef90_A0A101IEG3 S-layer domain protein n=2 Tax=Thermotogae TaxID=188708 RepID=A0A101IEG3_9BACT
GCA_003561215.1	PWXG01000079.1_6	UBA9910 sp003561215	YADVARTHWAYDAIMRLTDLGILSGI	Yes	OmpA2 (R4NTW6)	UniRef90_A0A3B8NC31 SLH domain-containing protein n=3 Tax=Thermotogae TaxID=188708 RepID=A0A3B8NC31_9BACT
GCA_003444085.1	DLVL01000075.1_38	UBA9910 sp003444085	YADVARTHWAYDAIMRLTDLGILSGI	Yes	OmpA2 (R4NTW6)	UniRef90_A0A3B8NC31 SLH domain-containing protein n=3 Tax=Thermotogae TaxID=188708 RepID=A0A3B8NC31_9BACT
GCA_003444085.1	DLVL01000087.1_50	UBA9910 sp003444085	NYQDVDPDHWAYESVMNVTNAGLFEGYPDGTFKGNQAMTRYEYA	Yes	OmpA1 (G4FDZ3)	UniRef90_A0A101IEG3 S-layer domain protein n=2 Tax=Thermotogae TaxID=188708 RepID=A0A101IEG3_9BACT
GCA_002431635.1	DJGH01000004.1_2	UBA5851 sp002431635	KFTDVPINHWAYDAVQRITSIKILEGYPDNTFKGVSTVTR	Yes	OmpA2 (R4NTW6)	#N/A
GCA_002431635.1	DJGH01000022.1_41	UBA5851 sp002431635	PFKDVREDNRYYDYIVNLVDKGVIKANPGAEFKGTSPLTKEEA	Yes	OmpA1 (G4FDZ3)	#N/A
GCA_003641795.1	QNAP01000045.1_1	UBA12178 sp003641795	NHWAYDSVKKLVEMKILSGFPDGTFRGNDPLTRYQ	Yes	OmpA1 (G4FDZ3)	UniRef90_A0A496Q9C4 SLH domain-containing protein n=1 Tax=Thermotogae bacterium TaxID=2053689 RepID=A0A496Q9C4_9BACT
GCA_003641795.1	QNAP01000077.1_7	UBA12178 sp003641795	SDVPKNHWAYESVKALVDRGLIIGYPDGTFKGKQALTRYEFA	Yes	OmpA1 (G4FDZ3)	UniRef90_A0A496Q8M4 SLH domain-containing protein n=1 Tax=Thermotogae bacterium TaxID=2053689 RepID=A0A496Q8M4_9BACT
GCA_003538775.1	DPRG01000132.1_17	UBA12178 sp003538775	NHWAYDSVKKLVEMKILSGFPDGTFRGNDSLTRYQAA	Yes	OmpA1 (G4FDZ3)	UniRef90_A0A3D6DFQ1 SLH domain-containing protein n=1 Tax=Thermotogae bacterium TaxID=2053689 RepID=A0A3D6DFQ1_9BACT
GCA_003538775.1	DPRG01000018.1_4	UBA12178 sp003538775	SDVPKDHWAYESVKALADRGLILGYPDGTFKGKQALTRYEFA	Yes	OmpA1 (G4FDZ3)	UniRef90_A0A3D6D8M2 SLH domain-containing protein n=1 Tax=Thermotogae bacterium TaxID=2053689 RepID=A0A3D6D8M2_9BACT
GCF_002866025.1	NZ_LNDE01000001.1_428	Thermotoga sp002866025	FKDVPVNHWAYEAVTEMAKLGVLTGLPDGTFQGNSYLTRYQAA	Yes	OmpA2 (R4NTW6)	UniRef90_A0A2N5RNH4 SLH domain-containing protein n=1 Tax=Thermotoga sp. KOL6 TaxID=126741 RepID=A0A2N5RNH4_9THEM
GCF_002866025.1	NZ_LNDE01000002.1_273	Thermotoga sp002866025	FPDVPKDHWAYEYVWKLWQRGIFIGYPDGEFKGDRYITRYEAA	Yes	OmpA1 (G4FDZ3)	UniRef90_A0A2N5RLF3 SLH domain-containing protein n=1 Tax=Thermotoga sp. KOL6 TaxID=126741 RepID=A0A2N5RLF3_9THEM
GCF_002866025.1	NZ_LNDE01000002.1_493	Thermotoga sp002866025	IKDVQEDSPFFDAVKYVVESKIMELDENGNFRGALLITR	Yes	OmpA3 (G4FDB3)	UniRef90_A0A2N5RLX8 SLH domain-containing protein n=1 Tax=Thermotoga sp. KOL6 TaxID=126741 RepID=A0A2N5RLX8_9THEM
GCF_002865985.1	NZ_LNDD01000003.1_48	Thermotoga sp002865985	FPDVPKDHWAYEYVWKLWQRGIFIGYPDGEFKGDRYITRYEAA	Yes	OmpA1 (G4FDZ3)	UniRef90_A0A2N5RFF3 SLH domain-containing protein n=4 Tax=Thermotoga TaxID=2335 RepID=A0A2N5RFF3_9THEM
GCF_002865985.1	NZ_LNDD01000003.1_286	Thermotoga sp002865985	IKDVEPDSPFFEAVKYVVDSKLMELDENGNFRGALLVTR	Yes	OmpA3 (G4FDB3)	UniRef90_A0A2N5RG40 SLH domain-containing protein n=2 Tax=Thermotoga sp. SG1 TaxID=126739 RepID=A0A2N5RG40_9THEM
GCF_002865985.1	NZ_LNDD01000005.1_100	Thermotoga sp002865985	FKDVPVNHWAYEAVTEMAKLGVITGMPDGTFQGNSYLTRYQAA	Yes	OmpA2 (R4NTW6)	UniRef90_B9K820 S-layer domain protein n=3 Tax=Thermotoga TaxID=2335 RepID=B9K820_THENN
GCF_000784835.1	NZ_JSFH01000012.1_286	Thermotoga sp000784835	FPDVPKDHWAYEYVWKLWQRGIFIGYPDGEFKGDRYITRYEAA	Yes	OmpA1 (G4FDZ3)	UniRef90_Q01969 Outer membrane protein alpha n=12 Tax=Thermotoga TaxID=2335 RepID=OMPA_THEMA
GCF_000784835.1	NZ_JSFH01000007.1_114	Thermotoga sp000784835	FKDVPVNHWAYEAVTEMSKLGVITGMPDGTFQGNSYLTRYQAA	Yes	OmpA2 (R4NTW6)	UniRef90_A0A101EQB9 S-layer domain protein n=13 Tax=Thermotoga TaxID=2335 RepID=A0A101EQB9_9THEM
GCF_000016785.1	NC_009486.1_217	Thermotoga petrophila	IKDLEPDSPFFEAVNYVVKAGIMELDDKGNFRGALLVTRYD	Yes	OmpA3 (G4FDB3)	UniRef90_Q9WZH0 SLH domain-containing protein n=11 Tax=Thermotoga TaxID=2335 RepID=Q9WZH0_THEMA
GCF_000016785.1	NC_009486.1_440	Thermotoga petrophila	FPDVPKDHWAYEYVWKLWQRGVFIGYPDGEFKGDRYITRYEAA	Yes	OmpA1 (G4FDZ3)	UniRef90_Q01969 Outer membrane protein alpha n=12 Tax=Thermotoga TaxID=2335 RepID=OMPA_THEMA
GCF_000016785.1	NC_009486.1_1019	Thermotoga petrophila	FKDVPVNHWAYEAVMEMSKLGVLTGMPDGTFQGNSYLTRYQAA	Yes	OmpA2 (R4NTW6)	UniRef90_A0A101EQB9 S-layer domain protein n=13 Tax=Thermotoga TaxID=2335 RepID=A0A101EQB9_9THEM
GCF_000018945.1	NC_011978.1_187	Thermotoga neapolitana	FPDVPKDHWAYEYVWKLWQRGIFIGYPDGEFKGDRYITRYEAA	Yes	OmpA1 (G4FDZ3)	UniRef90_A0A2N5RFF3 SLH domain-containing protein n=4 Tax=Thermotoga TaxID=2335 RepID=A0A2N5RFF3_9THEM
GCF_000018945.1	NC_011978.1_902	Thermotoga neapolitana	FKDVPVNHWAYEAVTEMAKLGVITGMPDGTFQGNSYLTRYQAA	Yes	OmpA2 (R4NTW6)	UniRef90_B9K820 S-layer domain protein n=3 Tax=Thermotoga TaxID=2335 RepID=B9K820_THENN
GCF_000018945.1	NC_011978.1_1852	Thermotoga neapolitana	IKDVEPDSPFFEAVKYVVDSKLMELDENGNFRGALLVTR	Yes	OmpA3 (G4FDB3)	UniRef90_A0A0B5L0H8 SLH domain-containing protein n=2 Tax=Thermotoga TaxID=2335 RepID=A0A0B5L0H8_9THEM
GCF_000008545.1	NC_000853.1_472	Thermotoga maritima	FPDVPKDHWAYEYVWKLWQRGIFIGYPDGEFKGDRYITRYEAA	Yes	OmpA1 (G4FDZ3)	UniRef90_Q01969 Outer membrane protein alpha n=12 Tax=Thermotoga TaxID=2335 RepID=OMPA_THEMA
GCF_000008545.1	NC_000853.1_706	Thermotoga maritima	IKDLEPDSPFFEAVNYVVKAGIMELDDKGNFRGALLVTRYD	Yes	OmpA3 (G4FDB3)	UniRef90_Q9WZH0 SLH domain-containing protein n=11 Tax=Thermotoga TaxID=2335 RepID=Q9WZH0_THEMA
GCF_000008545.1	NC_000853.1_1714	Thermotoga maritima	FKDVPVNHWAYEAVMEMSKLGVLTGMPDGTFQGNSYLTRYQAA	Yes	OmpA2 (R4NTW6)	UniRef90_A0A101EQB9 S-layer domain protein n=13 Tax=Thermotoga TaxID=2335 RepID=A0A101EQB9_9THEM
GCF_900129985.1	NZ_FQXN01000001.1_306	Thermosipho_A atlanticus	TDVSPFSTDYNIVKYLVENGIMKLDETGKFKPALLVTRIDIA	Yes	OmpA3 (G4FDB3)	UniRef90_A0A1M5R591 S-layer homology domain-containing protein n=1 Tax=Thermosipho atlanticus DSM 15807 TaxID=1123380 RepID=A0A1M5R591_9BACT
GCF_900129985.1	NZ_FQXN01000003.1_214	Thermosipho_A atlanticus	FKDVPVNHWAYDAVNELSKLGIVSGMPDGTFQGNQAMTRYQVA	Yes	OmpA2 (R4NTW6)	UniRef90_A0A1M5SRA1 S-layer homology domain-containing protein n=1 Tax=Thermosipho atlanticus DSM 15807 TaxID=1123380 RepID=A0A1M5SRA1_9BACT
GCF_900129985.1	NZ_FQXN01000002.1_222	Thermosipho_A atlanticus	KDVPTDHWAYESIEALVNAGIVQGYPDGTFRGATNVTRYEVA	Yes	OmpA3 (G4FDB3)	UniRef90_A0A1M5RYH3 S-layer homology domain-containing protein n=1 Tax=Thermosipho atlanticus DSM 15807 TaxID=1123380 RepID=A0A1M5RYH3_9BACT
GCF_000016905.1	NC_009616.1_176	Thermosipho melanesiensis	KDVPENHWAYDSVMMLQKAGIVTGYPDGTFRGVNNVTRYELA	Yes	OmpA2 (R4NTW6)	UniRef90_A6LJF2 S-layer domain protein n=1 Tax=Thermosipho melanesiensis (strain DSM 12029 / CIP 104789 / BI429) TaxID=391009 RepID=A6LJF2_THEM4
GCF_000016905.1	NC_009616.1_1534	Thermosipho melanesiensis	ITDLSPIVPEYSAVEFLVKNQIMELDINGNFKPSLLMTRLDIA	Yes	OmpA3 (G4FDB3)	UniRef90_A6LN77 SLH domain-containing protein n=1 Tax=Thermosipho melanesiensis (strain DSM 12029 / CIP 104789 / BI429) TaxID=391009 RepID=A6LN77_THEM4
GCF_000016905.1	NC_009616.1_1769	Thermosipho melanesiensis	FRDVPVNHWAYDAVNELSKLGIVSGMPDGTFQGNQAMTRYQVA	Yes	OmpA2 (R4NTW6)	UniRef90_A6LNV9 S-layer domain protein n=1 Tax=Thermosipho melanesiensis (strain DSM 12029 / CIP 104789 / BI429) TaxID=391009 RepID=A6LNV9_THEM4
GCF_003990895.1	NZ_BHXD01000005.1_39	Thermosipho globiformans	KDVPTNHWAYDSVVMLEKAGVITGYPDGTFKGTNNVTRYELA	Yes	OmpA1 (G4FDZ3)	UniRef90_B7IFN6 Outer membrane protein, putative n=5 Tax=Thermosipho TaxID=2420 RepID=B7IFN6_THEAB
GCF_003990895.1	NZ_BHXD01000010.1_12	Thermosipho globiformans	TDLSPIVPEYSAVKFLVENQIMDLDVNGNFKPSLLITRLDIA	Yes	OmpA3 (G4FDB3)	UniRef90_B7IE65 Lipoprotein, putative n=5 Tax=Thermosipho TaxID=2420 RepID=B7IE65_THEAB
GCF_003990895.1	NZ_BHXD01000016.1_23	Thermosipho globiformans	SFKDVPVNHWAYDAVNELSKLGIISGMPDGTFQGNQAMTRYQVA	Yes	OmpA2 (R4NTW6)	UniRef90_K2Q5Q8 Outer membrane protein n=5 Tax=Thermosipho TaxID=2420 RepID=K2Q5Q8_9BACT
GCF_003351105.1	NZ_NKRG01000001.1_167	Thermosipho africanus	KDVPTNHWAYDSVVMLEKAGVITGYPDGTFKGTNNVTRYELA	Yes	OmpA1 (G4FDZ3)	UniRef90_B7IFN6 Outer membrane protein, putative n=5 Tax=Thermosipho TaxID=2420 RepID=B7IFN6_THEAB
GCF_003351105.1	NZ_NKRG01000001.1_470	Thermosipho africanus	SFKDVPVNHWAYDAVNELSKLGIISGMPDGTFQGNQAMTRYQVA	Yes	OmpA2 (R4NTW6)	UniRef90_K2Q5Q8 Outer membrane protein n=5 Tax=Thermosipho TaxID=2420 RepID=K2Q5Q8_9BACT
GCF_003351105.1	NZ_NKRG01000005.1_13	Thermosipho africanus	TDLSPIVPEYSAVKFLVENQIMDLDVNGNFKPSLLITRLDIA	Yes	OmpA3 (G4FDB3)	UniRef90_B7IE65 Lipoprotein, putative n=5 Tax=Thermosipho TaxID=2420 RepID=B7IE65_THEAB
GCF_001990485.1	NZ_LBFC01000022.1_270	Thermosipho affectus	ITDLSPIVPEYSAVEFLVRNQIMELDINGNFKPSLLITRLDIA	Yes	OmpA1 (G4FDZ3)	UniRef90_A0A1L7BGX4 SLH domain-containing protein n=3 Tax=Thermosipho TaxID=2420 RepID=A0A1L7BGX4_9BACT
GCF_001990485.1	NZ_LBFC01000006.1_93	Thermosipho affectus	KDVPENHWAYDSVMMLEKAGIVTGYPDGTFRGASNITRYELA	Yes	OmpA1 (G4FDZ3)	UniRef90_A0A1L7BDU5 S-layer protein n=5 Tax=Thermosipho TaxID=2420 RepID=A0A1L7BDU5_9BACT
GCF_001990485.1	NZ_LBFC01000001.1_59	Thermosipho affectus	FKDVPVNHWAYDAVNELSKLGIVSGMPDGTFQGNQGMTRYQVA	Yes	OmpA2 (R4NTW6)	UniRef90_A0A1L7BCY0 S-layer protein n=3 Tax=Thermosipho TaxID=2420 RepID=A0A1L7BCY0_9BACT
GCF_000828675.1	NZ_AP014510.1_458	Pseudothermotoga_B profunda	FPDVPKTHWAYSYVEHLKDKGIVIGYPDGTFKGDRNITR	Yes	OmpA1 (G4FDZ3)	UniRef90_UPI0005974535 S-layer homology domain-containing protein n=1 Tax=Thermotoga profunda TaxID=1508420 RepID=UPI0005974535
GCF_000828675.1	NZ_AP014510.1_1664	Pseudothermotoga_B profunda	SFSDVPVNHWAYEAVTTLSKLGIVSGMPDGTFQGNNPMTRYQVA	Yes	OmpA2 (R4NTW6)	UniRef90_UPI0005977ED9 S-layer homology domain-containing protein n=1 Tax=Thermotoga profunda TaxID=1508420 RepID=UPI0005977ED9
GCF_000504085.1	NC_022792.1_225	Pseudothermotoga_B elfii	IKDVSPVLDIYEPVSFMIENKIMDLDENGNFRGGLLVTRFDIA	Yes	OmpA3 (G4FDB3)	UniRef90_A8F3R8 SLH domain-containing protein n=2 Tax=Pseudothermotoga TaxID=1643951 RepID=A8F3R8_PSELT
GCF_000504085.1	NC_022792.1_294	Pseudothermotoga_B elfii	TFSDVPVNHWAYEAVTELSKLGIVSGMPDGTYQGNNPMTRYQVA	Yes	OmpA2 (R4NTW6)	UniRef90_A8F3Y7 S-layer domain protein n=2 Tax=Pseudothermotoga TaxID=1643951 RepID=A8F3Y7_PSELT
GCF_000504085.1	NC_022792.1_1755	Pseudothermotoga_B elfii	FPDVPATHWAYPYVSHLKDKGIVIGYPDGTFKGNQNITR	Yes	OmpA1 (G4FDZ3)	UniRef90_A8F7Y9 S-layer domain protein n=2 Tax=Pseudothermotoga TaxID=1643951 RepID=A8F7Y9_PSELT
GCA_003510135.1	DOKY01000009.1_4	Pseudothermotoga_A sp003510135	FPDIPEHHWAYEYVKHLKDKGIVIGYPDGTFKGDRNITR	Yes	OmpA1 (G4FDZ3)	UniRef90_A0A0X1KTM8 SLH domain-containing protein n=2 Tax=Thermotogaceae TaxID=188709 RepID=A0A0X1KTM8_9THEM
GCF_000816145.1	NZ_CP007141.1_502	Pseudothermotoga_A hypogea	FPDVPEKHWAYEYVKHLKDKGIVIGYPDGTFKGDRNITR	Yes	OmpA1 (G4FDZ3)	UniRef90_A0A0X1KTM8 SLH domain-containing protein n=2 Tax=Thermotogaceae TaxID=188709 RepID=A0A0X1KTM8_9THEM
GCF_000816145.1	NZ_CP007141.1_928	Pseudothermotoga_A hypogea	FSDVPVNHWAYEAVTELAKLGIISGMPDGTFQGNNPMTRY	Yes	OmpA2 (R4NTW6)	UniRef90_A0A0X1KQW8 S-layer protein n=1 Tax=Pseudothermotoga hypogea DSM 11164 = NBRC 106472 TaxID=1123384 RepID=A0A0X1KQW8_9THEM
GCF_000217815.1	NC_015707.1_1742	Pseudothermotoga_A hypogea	RDISPILDIYEPVSFVVQRGIMELDENGNFRGGLLTTRFDIA	Yes	OmpA3 (G4FDB3)	UniRef90_F7YVT7 SLH domain-containing protein n=1 Tax=Pseudothermotoga thermarum DSM 5069 TaxID=688269 RepID=F7YVT7_9THEM
GCF_000828655.1	NZ_AP014509.1_447	Pseudothermotoga_A caldifontis	FSDVPVNHWAYEAVTELAKLGIISGMPDGTFQGNNPMTRYQVA	Yes	OmpA2 (R4NTW6)	UniRef90_A0A0X1KQW8 S-layer protein n=1 Tax=Pseudothermotoga hypogea DSM 11164 = NBRC 106472 TaxID=1123384 RepID=A0A0X1KQW8_9THEM
GCF_000828655.1	NZ_AP014509.1_1720	Pseudothermotoga_A caldifontis	FPDVPEKHWAYEYVKHLKDKGIVIGYPDGTFKGDRNITR	Yes	OmpA1 (G4FDZ3)	UniRef90_UPI0005972A41 S-layer homology domain-containing protein n=2 Tax=Thermotoga TaxID=2335 RepID=UPI0005972A41
GCF_000217815.1	NC_015707.1_1677	Pseudothermotoga thermarum	FSDVPVNHWAYEAVTQLAKLGIISGMPDGTFQGNNPMTRYQVA	Yes	OmpA2 (R4NTW6)	UniRef90_F7YVN7 S-layer domain-containing protein n=1 Tax=Pseudothermotoga thermarum DSM 5069 TaxID=688269 RepID=F7YVN7_9THEM
GCF_000217815.1	NC_015707.1_1901	Pseudothermotoga thermarum	FPDVPKTHWAYEYVKHLKDKGIVIGYPDGTFKGDRNITR	Yes	OmpA1 (G4FDZ3)	UniRef90_F7YWD2 S-layer domain-containing protein n=1 Tax=Pseudothermotoga thermarum DSM 5069 TaxID=688269 RepID=F7YWD2_9THEM
GCF_003265365.1	NZ_AUPM01000010.1_68	Petrotoga sp003265365	SFKDVPINHWAFEAVERLSSIGIIEGYPDGTFKGLENMNR	Yes	OmpA2 (R4NTW6)	UniRef90_A0A328PWX9 SLH domain-containing protein n=1 Tax=Petrotoga sp. 9PW.55.5.1 TaxID=1308979 RepID=A0A328PWX9_9BACT
GCF_003265365.1	NZ_AUPM01000043.1_21	Petrotoga sp003265365	FTDVGEDHWAYDYVMKLVEKGVIPVDEPTFRGYEPLTRSDAA	Yes	OmpA1 (G4FDZ3)	UniRef90_A0A328PUM7 SLH domain-containing protein n=1 Tax=Petrotoga sp. 9PW.55.5.1 TaxID=1308979 RepID=A0A328PUM7_9BACT
GCF_002924625.1	NZ_JAHC01000032.1_35	Petrotoga sibirica	SFKDVPINHWAYDAVERLSRIGIIEGYPDGTFKGLENMNR	Yes	OmpA2 (R4NTW6)	UniRef90_A0A101HQ57 S-layer domain protein n=3 Tax=Petrotoga TaxID=28236 RepID=A0A101HQ57_9BACT
GCF_002924625.1	NZ_JAHC01000002.1_5	Petrotoga sibirica	FTDVGLDHWAYDYVMKLVEKGVIPVDEPTFRGYEPLTRSDAA	Yes	OmpA1 (G4FDZ3)	UniRef90_A0A2S5EKW0 SLH domain-containing protein n=11 Tax=Petrotoga TaxID=28236 RepID=A0A2S5EKW0_9BACT
GCF_002895525.1	NZ_AZRL01000016.1_151	Petrotoga olearia	SFKDVPINHWAYDAVERLSRIGIIEGYPDGTFKGLENMNR	Yes	OmpA2 (R4NTW6)	UniRef90_A0A2K1P098 SLH domain-containing protein n=3 Tax=Petrotoga TaxID=28236 RepID=A0A2K1P098_9BACT
GCF_002895525.1	NZ_AZRL01000022.1_91	Petrotoga olearia	FTDVGEDHWAYDYVMKLVEKGVIPVDEPTFRGYEPLTRSDAA	Yes	OmpA1 (G4FDZ3)	UniRef90_A0A2S5EKW0 SLH domain-containing protein n=11 Tax=Petrotoga TaxID=28236 RepID=A0A2S5EKW0_9BACT
GCF_000018605.1	NC_010003.1_57	Petrotoga mobilis	FTDVGEDHWAYDYVMKLVEKGVIPVDEPTFRGYEPLTRSDAA	Yes	OmpA1 (G4FDZ3)	UniRef90_A0A2S5EKW0 SLH domain-containing protein n=11 Tax=Petrotoga TaxID=28236 RepID=A0A2S5EKW0_9BACT
GCF_000018605.1	NC_010003.1_1649	Petrotoga mobilis	SFKDVPINHWAYDAVERLSGIGIIEGYPDGTFKGLENMNR	Yes	OmpA2 (R4NTW6)	UniRef90_A0A2K1P098 SLH domain-containing protein n=3 Tax=Petrotoga TaxID=28236 RepID=A0A2K1P098_9BACT
GCF_002895605.1	NZ_AZRM01000011.1_33	Petrotoga miotherma	FTDVGEDHWAYDYVMKLVEKGVIPVDEPTFRGYEPLTRADAA	Yes	OmpA1 (G4FDZ3)	UniRef90_A0A2S5EKW0 SLH domain-containing protein n=11 Tax=Petrotoga TaxID=28236 RepID=A0A2S5EKW0_9BACT
GCF_002895605.1	NZ_AZRM01000045.1_66	Petrotoga miotherma	SFKDVPINHWAYDAVERLSSIGIIEGYPDGTFKGLENMNR	Yes	OmpA2 (R4NTW6)	UniRef90_A0A2K1P890 SLH domain-containing protein n=8 Tax=Petrotoga TaxID=28236 RepID=A0A2K1P890_9BACT
GCF_002895565.1	NZ_AZRN01000014.1_22	Petrotoga mexicana	FTDVGEDHWAYDYVMKLVEKGVIPVDEPTFRGYEPLTRSDAA	Yes	OmpA1 (G4FDZ3)	UniRef90_A0A2K1PAI7 SLH domain-containing protein n=1 Tax=Petrotoga mexicana DSM 14811 TaxID=1122954 RepID=A0A2K1PAI7_9BACT
GCF_002895565.1	NZ_AZRN01000023.1_71	Petrotoga mexicana	SFKDVPINHWAYDAVERLSGIGIIEGYPDGTFKGLENMNR	Yes	OmpA2 (R4NTW6)	UniRef90_A0A2K1P8Z1 SLH domain-containing protein n=2 Tax=Petrotoga TaxID=28236 RepID=A0A2K1P8Z1_9BACT
GCF_003148465.1	NZ_QGGI01000003.1_172	Oceanotoga teriensis	FKDVKEDHWAYDYVTNLVDKGVIPVDQDTFNGFESLTRSEA	Yes	OmpA1 (G4FDZ3)	UniRef90_A0A316D2H6 S-layer family protein n=1 Tax=Oceanotoga teriensis TaxID=515440 RepID=A0A316D2H6_9THEM
GCF_003148465.1	NZ_QGGI01000014.1_21	Oceanotoga teriensis	TFKDVPVNHWAYDAVQKISSIGILEGYPDGTFKGMDTVNR	Yes	OmpA2 (R4NTW6)	UniRef90_A0A316CKB2 S-layer family protein n=1 Tax=Oceanotoga teriensis TaxID=515440 RepID=A0A316CKB2_9THEM
GCF_003664995.1	NZ_JFHL01000002.1_119	Mesotoga sp003664995	YSDLSEYHWAYDSVIKTTAGGLFIGFPDGTFRGSEDVTRYQLA	Yes	OmpA1 (G4FDZ3)	UniRef90_A0A2W1B9K2 S-layer protein n=3 Tax=Mesotoga TaxID=1184396 RepID=A0A2W1B9K2_9BACT
GCF_003664995.1	NZ_JFHL01000005.1_169	Mesotoga sp003664995	YVDVSSNHWAYDAVMKLSDLGILTGIVQADGRTYFNGNDPLTRYQ	Yes	OmpA2 (R4NTW6)	UniRef90_A0A421CH43 S-layer protein n=2 Tax=Mesotoga TaxID=1184396 RepID=A0A421CH43_9BACT
GCF_003664995.1	NZ_JFHL01000026.1_33	Mesotoga sp003664995	KDIAASPYSAAIEKLFAAGIVEAENDLFNPTEVLSRADAA	No	#N/A	UniRef90_A0A421C9D4 Uncharacterized protein n=6 Tax=Mesotoga TaxID=1184396 RepID=A0A421C9D4_9BACT
GCF_003228205.1	NZ_AYSI01000145.1_5	Mesotoga sp003228205	KDIAASPYSAAIEKLFAAGIVEAEDDLFSPTEALSRADAA	No	#N/A	UniRef90_A0A421C9D4 Uncharacterized protein n=6 Tax=Mesotoga TaxID=1184396 RepID=A0A421C9D4_9BACT
GCF_003228205.1	NZ_AYSI01000017.1_39	Mesotoga sp003228205	YSDLSEYHWAYDSVIKTTAGGLFIGFPDGTFRGSEDVTRYQLA	Yes	OmpA1 (G4FDZ3)	UniRef90_A0A2W1B9K2 S-layer protein n=3 Tax=Mesotoga TaxID=1184396 RepID=A0A2W1B9K2_9BACT
GCF_002752635.1	NZ_AYTW01000006.1_116	Mesotoga sp002752635	YSDLSENHWAYDSVIKTTSGGLFIGFPDGTFRGTEFATRYQLA	Yes	OmpA1 (G4FDZ3)	UniRef90_A0A2T7N4N4 SLH domain-containing protein n=3 Tax=unclassified Mesotoga TaxID=1184398 RepID=A0A2T7N4N4_9BACT
GCF_002752635.1	NZ_AYTW01000023.1_30	Mesotoga sp002752635	TFKDIAGSPYSAAIEKLHASGIVEAFDGYFYPAEALSRADAA	No	#N/A	UniRef90_A0A328IPM3 Uncharacterized protein n=7 Tax=Mesotoga TaxID=1184396 RepID=A0A328IPM3_9BACT
GCF_002752635.1	NZ_AYTW01000041.1_36	Mesotoga sp002752635	YVDVSSNHWAYDAVMRLSDLGILTGIVQADGRTYFNGNDPLTRYQ	Yes	OmpA2 (R4NTW6)	UniRef90_A0A328IXL6 S-layer protein n=4 Tax=unclassified Mesotoga TaxID=1184398 RepID=A0A328IXL6_9BACT
GCA_002305955.1	DBRH01000030.1_26	Mesotoga sp002305955	YVDVAQNHWAYNAVINLTNLGILNGVQGADGKLYFNGNDPLTRYQ	Yes	OmpA2 (R4NTW6)	UniRef90_UPI000DC1C2E8 S-layer homology domain-containing protein n=1 Tax=Mesotoga infera TaxID=1236046 RepID=UPI000DC1C2E8
GCA_002305955.1	DBRH01000059.1_13	Mesotoga sp002305955	KDVSTSPFSTAIEKLYASGIVEVEDGLFNPSDTLSRAEAA	No	#N/A	UniRef90_UPI000A49E7B5 5'-nucleotidase C-terminal domain-containing protein n=1 Tax=Mesotoga infera TaxID=1236046 RepID=UPI000A49E7B5
GCA_002305955.1	DBRH01000071.1_91	Mesotoga sp002305955	YSDLSENHWAYDSVIKTTAGGLFIGFPDGTFRGNENVTRYQLA	Yes	OmpA1 (G4FDZ3)	UniRef90_UPI000AE12961 S-layer homology domain-containing protein n=1 Tax=Mesotoga infera TaxID=1236046 RepID=UPI000AE12961
GCA_001603185.1	LVBU01000079.1_2	Mesotoga sp001603185	YVDVAQNHWAYNAVINLTNLGILTGVQGADGKMYFNGNDPLTRYQ	Yes	OmpA2 (R4NTW6)	UniRef90_UPI000DC1C2E8 S-layer homology domain-containing protein n=1 Tax=Mesotoga infera TaxID=1236046 RepID=UPI000DC1C2E8
GCA_001603185.1	LVBU01000104.1_5	Mesotoga sp001603185	YSDLSENHWAYDSVIKTTAGGLFIGFPDGTFRGNENVTRYQLA	Yes	OmpA1 (G4FDZ3)	UniRef90_UPI000AE12961 S-layer homology domain-containing protein n=1 Tax=Mesotoga infera TaxID=1236046 RepID=UPI000AE12961
GCA_001603185.1	LVBU01000224.1_1	Mesotoga sp001603185	DVAASPYAAAVEKLVNAGIVDLDGPYFRPADALTRADAA	No	#N/A	UniRef90_UPI000A49E7B5 5'-nucleotidase C-terminal domain-containing protein n=1 Tax=Mesotoga infera TaxID=1236046 RepID=UPI000A49E7B5
GCF_000147715.2	NC_017934.1_301	Mesotoga prima	YSDLSENHWAYDSVIKTTAGGLFIGFPDGTFRGSEFATRYQLA	Yes	OmpA1 (G4FDZ3)	UniRef90_I2F295 Putative S-layer protein n=4 Tax=Mesotoga TaxID=1184396 RepID=I2F295_9BACT
GCF_000147715.2	NC_017934.1_1008	Mesotoga prima	YVDVSSNHWAYDAVMKLSDLGILTGIVQADGKTYFNGNDALTRYQ	Yes	OmpA2 (R4NTW6)	UniRef90_I2F491 Putative S-layer protein n=5 Tax=Mesotoga TaxID=1184396 RepID=I2F491_9BACT
GCF_000147715.2	NC_017934.1_2440	Mesotoga prima	KDISASPYSAAIEKLFAAGIVEAEDDLFSPTEALSRADAA	No	#N/A	UniRef90_A0A421C9D4 Uncharacterized protein n=6 Tax=Mesotoga TaxID=1184396 RepID=A0A421C9D4_9BACT
GCA_900157305.1	LS974202.1_63	Mesotoga infera_B	LKDVSTSPFSTAIEKLYAFGIVEAEDNLFNPSGTLSRAEAA	No	#N/A	UniRef90_UPI000A49E7B5 5'-nucleotidase C-terminal domain-containing protein n=1 Tax=Mesotoga infera TaxID=1236046 RepID=UPI000A49E7B5
GCA_900157305.1	LS974202.1_1705	Mesotoga infera_B	YSDLSENHWAYDSVIKTTAGGLFIGFPDGTFRGNENVTRYQLA	Yes	OmpA1 (G4FDZ3)	UniRef90_UPI000AE12961 S-layer homology domain-containing protein n=1 Tax=Mesotoga infera TaxID=1236046 RepID=UPI000AE12961
GCA_900157305.1	LS974202.1_2498	Mesotoga infera_B	YVDVAQNHWAYNAVINLTNLGILNGVQGADGKLYFNGNDPLTRYQ	Yes	OmpA2 (R4NTW6)	UniRef90_UPI000DC1C2E8 S-layer homology domain-containing protein n=1 Tax=Mesotoga infera TaxID=1236046 RepID=UPI000DC1C2E8
GCA_001509115.1	LGGW01000048.1_1	Mesotoga infera	YSDLSEYHWAYDSVIKTTAGGLFIGFPDGTFRGSEDVTRYQLA	Yes	OmpA1 (G4FDZ3)	UniRef90_A0A3D3TQH9 S-layer protein (Fragment) n=2 Tax=Mesotoga infera TaxID=1236046 RepID=A0A3D3TQH9_9BACT
GCF_000745455.1	NZ_KN050691.1_22	Mesoaciditoga lauensis	YSDVPANSIYAPAVEALTKAKIMVGSNGLFNGSATVNRYQLA	Yes	OmpA1 (G4FDZ3)	UniRef90_UPI00055C47A4 S-layer homology domain-containing protein n=1 Tax=Mesoaciditoga lauensis TaxID=1495039 RepID=UPI00055C47A4
GCF_000745455.1	NZ_JQJI01000020.1_6	Mesoaciditoga lauensis	INDVSPSSDLYPYVVEMVQNNIMKLDSNNNFNGTLVVTRADLA	Yes	OmpA3 (G4FDB3)	UniRef90_UPI00056A2BB3 S-layer homology domain-containing protein n=1 Tax=Mesoaciditoga lauensis TaxID=1495039 RepID=UPI00056A2BB3
GCF_001021165.1	NZ_AZAY01000015.1_29	Marinitoga sp001021165	FKDVPKDHWAYDYVMDLANRGILPMEDNFNPDIVLTKAEIA	Yes	OmpA1 (G4FDZ3)	UniRef90_A0A0H2SM09 SLH domain-containing protein n=1 Tax=Marinitoga sp. 1197 TaxID=1428449 RepID=A0A0H2SM09_9BACT
GCF_001021165.1	NZ_AZAY01000020.1_43	Marinitoga sp001021165	YKDVPVNHWAFDSIERLSSLGIIEGFPDGTYQGLSQVNR	Yes	OmpA2 (R4NTW6)	UniRef90_A0A0H2SKW2 SLH domain-containing protein n=3 Tax=unclassified Marinitoga TaxID=2640159 RepID=A0A0H2SKW2_9BACT
GCF_000255135.1	NC_016751.1_655	Marinitoga piezophila	YKDVPVNHWAYDSIERLSSLGIIEGFPDGTYQGLSQVNR	Yes	OmpA2 (R4NTW6)	UniRef90_H2J646 Putative S-layer protein n=1 Tax=Marinitoga piezophila (strain DSM 14283 / JCM 11233 / KA3) TaxID=443254 RepID=H2J646_MARPK
GCF_000255135.1	NC_016751.1_1684	Marinitoga piezophila	FVDVPEDHWAYEYVMDLANRGILPMEDNFNPDVVLTKAEVA	Yes	OmpA1 (G4FDZ3)	UniRef90_H2J5H3 Putative S-layer protein n=2 Tax=Marinitoga TaxID=160798 RepID=H2J5H3_MARPK
GCF_004135675.1	NZ_QHLX01000001.1_594	Marinitoga lauensis	YKDVPVNHWAFDSIERLSSLGIIEGFPDGTYQGLSQVNR	Yes	OmpA2 (R4NTW6)	UniRef90_UPI00101064C0 S-layer homology domain-containing protein n=1 Tax=Marinitoga lauensis TaxID=2201189 RepID=UPI00101064C0
GCF_004135675.1	NZ_QHLX01000003.1_297	Marinitoga lauensis	FKDVPEDHWAYDYIMDLANRGILPMEDNFNPDIVLTKAEIA	Yes	OmpA1 (G4FDZ3)	UniRef90_UPI00101360B2 S-layer homology domain-containing protein n=1 Tax=Marinitoga lauensis TaxID=2201189 RepID=UPI00101360B2
GCF_900129175.1	NZ_FQUI01000050.1_10	Marinitoga hydrogenitolerans	YKDVPVNHWAFDSIERLSSLGIIEGFPDGTYQGLSQVNR	Yes	OmpA2 (R4NTW6)	UniRef90_A0A1M4ZZX8 S-layer homology domain-containing protein n=1 Tax=Marinitoga hydrogenitolerans DSM 16785 TaxID=1122195 RepID=A0A1M4ZZX8_9BACT
GCF_900129175.1	NZ_FQUI01000001.1_75	Marinitoga hydrogenitolerans	FKDVPEDHWAYEYVMDLANRGILPMEDNFNPDIVLTKAEVA	Yes	OmpA1 (G4FDZ3)	UniRef90_A0A1M4S689 S-layer homology domain-containing protein n=1 Tax=Marinitoga hydrogenitolerans DSM 16785 TaxID=1122195 RepID=A0A1M4S689_9BACT
GCA_003643975.1	QNAR01000085.1_6	Kosmotoga_B sp003643975	YTDVSEDHWAYDAVMKATSAGLLQGFPDGTYRGDEAVTRYQLA	Yes	OmpA1 (G4FDZ3)	UniRef90_A0A496QDS0 SLH domain-containing protein n=1 Tax=Thermotogae bacterium TaxID=2053689 RepID=A0A496QDS0_9BACT
GCF_001027025.1	NZ_CP011232.1_660	Kosmotoga_B pacifica	YTDVPEDHWAYDAVMKATSAGLLQGFPDGTYRGNDAVTRYQLA	Yes	OmpA1 (G4FDZ3)	UniRef90_A0A0G2Z653 SLH domain-containing protein n=1 Tax=Kosmotoga pacifica TaxID=1330330 RepID=A0A0G2Z653_9BACT
GCF_001027025.1	NZ_CP011232.1_984	Kosmotoga_B pacifica	YSDISIDNPYYDAIKKALDNGIFTAVYNTEKFEGNNPVTRFEMA	Yes	OmpA1 (G4FDZ3)	UniRef90_A0A0G2ZCK9 SLH domain-containing protein n=1 Tax=Kosmotoga pacifica TaxID=1330330 RepID=A0A0G2ZCK9_9BACT
GCF_001636545.1	NZ_JFHK01000004.1_150	Kosmotoga_B arenicorallina	YTDVPEDHWAYDAVMKATSAGLLQGFPDGTFRGDEALTRYQLA	Yes	OmpA1 (G4FDZ3)	UniRef90_A0A182C7M7 SLH domain-containing protein n=1 Tax=Kosmotoga arenicorallina S304 TaxID=1453497 RepID=A0A182C7M7_9BACT
GCF_000023325.1	NC_012785.1_203	Kosmotoga olearia	YTDVSPSHWAYDSIVRLTDLGILSGISEGGLYYFKGDDPLTRYQAA	Yes	OmpA2 (R4NTW6)	UniRef90_C5CIU6 S-layer domain protein n=1 Tax=Kosmotoga olearia (strain ATCC BAA-1733 / DSM 21960 / TBF 19.5.1) TaxID=521045 RepID=C5CIU6_KOSOT
GCF_000023325.1	NC_012785.1_1493	Kosmotoga olearia	YTDVPEGHWAYNAVMKATAAGLLQGFPDGTFRGTDSVTRYQLA	Yes	OmpA1 (G4FDZ3)	UniRef90_C5CEF1 S-layer domain protein n=2 Tax=Kosmotoga TaxID=651456 RepID=C5CEF1_KOSOT
GCF_900102615.1	NZ_FMYV01000004.1_42	Geotoga petraea	FQDVKEDHWAYDYVMNLVNKGVIPTDQNTFNGSQALTRSDA	Yes	OmpA1 (G4FDZ3)	UniRef90_A0A1G6LMI1 S-layer homology domain-containing protein n=1 Tax=Geotoga petraea TaxID=28234 RepID=A0A1G6LMI1_9BACT
GCF_900102615.1	NZ_FMYV01000003.1_52	Geotoga petraea	YKDVPINHWAYDAVQRVSDIGILEGYPDGTFKGMENVNR	Yes	OmpA2 (R4NTW6)	UniRef90_A0A4Z0W5F6 SLH domain-containing protein n=2 Tax=Geotoga petraea TaxID=28234 RepID=A0A4Z0W5F6_9BACT
GCF_001719065.1	NZ_LWAF01000002.1_129	Fervidobacterium_A thailandense	SFRDIPKGHWAEEYVKRLAEIGIVTGFPDGTYRGDESVTRYQI	Yes	OmpA1 (G4FDZ3)	UniRef90_A0A1E3G483 SLH domain-containing protein n=1 Tax=Fervidobacterium thailandense TaxID=1008305 RepID=A0A1E3G483_9BACT
GCF_001719065.1	NZ_LWAF01000004.1_84	Fervidobacterium_A thailandense	RDLTPASSEYKAVSFLVQKKIMELDQNQNFKPSLLITRLDLA	Yes	OmpA3 (G4FDB3)	UniRef90_A0A1E3G375 SLH domain-containing protein n=2 Tax=Fervidobacterium thailandense TaxID=1008305 RepID=A0A1E3G375_9BACT
GCF_001719065.1	NZ_LWAF01000016.1_8	Fervidobacterium_A thailandense	YKDVPENHWAYEAIQILSQLGIVVGFPDGTFRGNESVTRYQI	Yes	OmpA2 (R4NTW6)	UniRef90_A0A1E3G0U4 SLH domain-containing protein n=1 Tax=Fervidobacterium thailandense TaxID=1008305 RepID=A0A1E3G0U4_9BACT
GCF_001719065.1	NZ_LWAF01000024.1_14	Fervidobacterium_A thailandense	YKDVPANHWAYEAVEQLTKLGVISGMPDGTFQGNQPMTRYQFA	Yes	OmpA2 (R4NTW6)	UniRef90_A0A1E3G0D1 SLH domain-containing protein n=1 Tax=Fervidobacterium thailandense TaxID=1008305 RepID=A0A1E3G0D1_9BACT
GCA_003526765.1	DPXZ01000150.1_2	Fervidobacterium sp003526765	NDLSSASAQYKAVSFLVDRKIMEVDQNNNFKPSLLVSKLDLA	Yes	OmpA3 (G4FDB3)	UniRef90_A0A3D3E0F4 SLH domain-containing protein n=1 Tax=Fervidobacterium sp. TaxID=1871331 RepID=A0A3D3E0F4_9BACT
GCA_003526765.1	DPXZ01000112.1_2	Fervidobacterium sp003526765	YKDVPANHWAYDAVEQLSKLGILSGMPDGTFQGNQSLTRYQLA	Yes	OmpA2 (R4NTW6)	UniRef90_A0A3D3DZE3 SLH domain-containing protein n=1 Tax=Fervidobacterium sp. TaxID=1871331 RepID=A0A3D3DZE3_9BACT
GCA_003522805.1	DPIB01000213.1_9	Fervidobacterium sp003522805	YKDVPANHWAYEAVEQLSKLGVLSGMPDGTFQGNQSVTRYQLA	Yes	OmpA2 (R4NTW6)	UniRef90_A0A3D2GEE4 SLH domain-containing protein n=1 Tax=Fervidobacterium sp. TaxID=1871331 RepID=A0A3D2GEE4_9BACT
GCA_003522805.1	DPIB01000071.1_2	Fervidobacterium sp003522805	NDLSPASSQYKAVNFLVDRKIMEVDQNNNFKPS	No	#N/A	UniRef90_A0A3D2GDR2 SLH domain-containing protein n=1 Tax=Fervidobacterium sp. TaxID=1871331 RepID=A0A3D2GDR2_9BACT
GCA_003522805.1	DPIB01000132.1_13	Fervidobacterium sp003522805	YKDVDESHWAYEAISTLGDLEIITGFPDGTYRGNEVITRYQVA	Yes	OmpA1 (G4FDZ3)	UniRef90_A0A3D2GD02 SLH domain-containing protein n=1 Tax=Fervidobacterium sp. TaxID=1871331 RepID=A0A3D2GD02_9BACT
GCA_002432805.1	DJGV01000013.1_90	Fervidobacterium sp002432805	YKDVPANHWAYDAVEQLSKLGILSGMPDGTFQGNQSLTRYQLA	Yes	OmpA2 (R4NTW6)	UniRef90_A0A3D3DZE3 SLH domain-containing protein n=1 Tax=Fervidobacterium sp. TaxID=1871331 RepID=A0A3D3DZE3_9BACT
GCA_002432805.1	DJGV01000016.1_248	Fervidobacterium sp002432805	FRDIPKGHWAEAYVQKLEEIGVVTGFPDGTYRGDEAITRYQI	Yes	OmpA1 (G4FDZ3)	UniRef90_A0A1M7RZS7 S-layer homology domain-containing protein n=1 Tax=Fervidobacterium gondwanense DSM 13020 TaxID=1121883 RepID=A0A1M7RZS7_FERGO
GCA_002432805.1	DJGV01000007.1_123	Fervidobacterium sp002432805	YKDVDESHWAYEAISTLGDLQIITGFPDGTYRGNEVITRYQVA	Yes	OmpA1 (G4FDZ3)	UniRef90_A0A3D2GD02 SLH domain-containing protein n=1 Tax=Fervidobacterium sp. TaxID=1871331 RepID=A0A3D2GD02_9BACT
GCA_002432805.1	DJGV01000005.1_19	Fervidobacterium sp002432805	NDLSSASAQYKAVNFLVDRKIMEVDQNNNFKPSLLVSKLDLA	Yes	OmpA3 (G4FDB3)	UniRef90_A0A3D3E0F4 SLH domain-containing protein n=1 Tax=Fervidobacterium sp. TaxID=1871331 RepID=A0A3D3E0F4_9BACT
GCF_001644665.1	NZ_CP011393.1_429	Fervidobacterium pennivorans_A	YKDVPQSHWAYEAVEKLTNLGIVSGFPDGTFRGNETVTRFQVA	Yes	OmpA1 (G4FDZ3)	UniRef90_A0A172T1R7 SLH domain-containing protein n=2 Tax=Fervidobacterium pennivorans TaxID=93466 RepID=A0A172T1R7_FERPE
GCF_001644665.1	NZ_CP011393.1_594	Fervidobacterium pennivorans_A	IKDLSPSAAEYKAVNFLVEQRIMDVDANGNFKPSLLITKLDLA	Yes	OmpA3 (G4FDB3)	UniRef90_A0A172T2J0 SLH domain-containing protein n=1 Tax=Fervidobacterium pennivorans TaxID=93466 RepID=A0A172T2J0_FERPE
GCF_001644665.1	NZ_CP011393.1_1359	Fervidobacterium pennivorans_A	FRDIPKGHWAESFVTRLEEAGIATGFPDGTYRGDEAITRYQI	Yes	OmpA1 (G4FDZ3)	UniRef90_A0A172T418 SLH domain-containing protein n=2 Tax=Fervidobacterium pennivorans TaxID=93466 RepID=A0A172T418_FERPE
GCF_001644665.1	NZ_CP011393.1_1691	Fervidobacterium pennivorans_A	TFKDVPANHWAYEAVEQLTKLGILSGMPDGTFQGNQPLTRYQLA	Yes	OmpA2 (R4NTW6)	UniRef90_A0A7C4W4X6 Uncharacterized protein n=2 Tax=Fervidobacterium pennivorans TaxID=93466 RepID=A0A7C4W4X6_FERPE
GCF_000235405.2	NC_017095.1_767	Fervidobacterium pennivorans	IKDLSPSAAEYKAVLFLVEQKIMDVDSNGNFKPSLLVTKLDLA	Yes	OmpA3 (G4FDB3)	UniRef90_H9UBK3 Putative S-layer protein n=1 Tax=Fervidobacterium pennivorans (strain DSM 9078 / Ven5) TaxID=771875 RepID=H9UBK3_FERPD
GCF_000235405.2	NC_017095.1_941	Fervidobacterium pennivorans	YKDVPQSHWAYEAVEKLTDLGIVSGFPDGTFRGNETLTRFQVA	Yes	OmpA1 (G4FDZ3)	UniRef90_H9UC23 Putative S-layer protein n=1 Tax=Fervidobacterium pennivorans (strain DSM 9078 / Ven5) TaxID=771875 RepID=H9UC23_FERPD
GCF_000235405.2	NC_017095.1_1113	Fervidobacterium pennivorans	TFKDVPANHWAYEAVDQLTKLGILSGMPDGTFQGNQPLTRYQLA	Yes	OmpA2 (R4NTW6)	UniRef90_H9UCJ1 Putative S-layer protein n=1 Tax=Fervidobacterium pennivorans (strain DSM 9078 / Ven5) TaxID=771875 RepID=H9UCJ1_FERPD
GCF_000235405.2	NC_017095.1_1871	Fervidobacterium pennivorans	FRDIPKGHWAESFVTRLEEAGIATGFPDGTYRGDEAITRYQI	Yes	OmpA1 (G4FDZ3)	UniRef90_H9UEM9 Putative S-layer protein n=2 Tax=Fervidobacterium pennivorans TaxID=93466 RepID=H9UEM9_FERPD
GCF_000017545.1	NC_009718.1_51	Fervidobacterium nodosum	TFKDVPVNHWAAEAVDQMSKLGVITGMPDGTFQGNQSVTRYQLA	Yes	OmpA2 (R4NTW6)	UniRef90_A7HJ35 S-layer domain protein n=1 Tax=Fervidobacterium nodosum (strain ATCC 35602 / DSM 5306 / Rt17-B1) TaxID=381764 RepID=A7HJ35_FERNB
GCF_000017545.1	NC_009718.1_278	Fervidobacterium nodosum	IKDLSPSASDYKAVNALVDMKILDVDSNGNFKPSLLITKLDLA	Yes	OmpA3 (G4FDB3)	UniRef90_A7HJQ5 S-layer domain protein n=2 Tax=Fervidobacterium TaxID=2422 RepID=A7HJQ5_FERNB
GCF_000017545.1	NC_009718.1_734	Fervidobacterium nodosum	YVDVKESHWAYEAVEKLSNMGIITGFPDGTFRGNEVITRFQVA	Yes	OmpA1 (G4FDZ3)	UniRef90_A7HKY7 S-layer domain protein n=2 Tax=Fervidobacterium TaxID=2422 RepID=A7HKY7_FERNB
GCF_000017545.1	NC_009718.1_1762	Fervidobacterium nodosum	FRDIPKGHWAKNYVERLEQIGIVTGFPDGTYRGDEAVTRYQI	Yes	OmpA1 (G4FDZ3)	UniRef90_A7HNS6 S-layer domain protein n=1 Tax=Fervidobacterium nodosum (strain ATCC 35602 / DSM 5306 / Rt17-B1) TaxID=381764 RepID=A7HNS6_FERNB
GCF_900143265.1	NZ_FRDJ01000009.1_41	Fervidobacterium gondwanense	YKDVPESHWAYEAVEKMSDLGIITGFPDGTFRGNEVVTRFQV	Yes	OmpA1 (G4FDZ3)	UniRef90_A0A1M7T5E6 S-layer homology domain-containing protein n=1 Tax=Fervidobacterium gondwanense DSM 13020 TaxID=1121883 RepID=A0A1M7T5E6_FERGO
GCF_900143265.1	NZ_FRDJ01000003.1_22	Fervidobacterium gondwanense	IKDLSPSAADYKAVNFLVDEKIMDVDANSNFKPSLLVTKLDLA	Yes	OmpA3 (G4FDB3)	UniRef90_A0A1M7SBE3 S-layer homology domain-containing protein n=1 Tax=Fervidobacterium gondwanense DSM 13020 TaxID=1121883 RepID=A0A1M7SBE3_FERGO
GCF_900143265.1	NZ_FRDJ01000004.1_52	Fervidobacterium gondwanense	YKDVPANHWAYEAVEQLSKLGVLSGMPDGTFQGNQSLTRYQLA	Yes	OmpA2 (R4NTW6)	UniRef90_A0A1M7SJ10 Ciliary protein causing Leber congenital amaurosis disease n=1 Tax=Fervidobacterium gondwanense DSM 13020 TaxID=1121883 RepID=A0A1M7SJ10_FERGO
GCF_900143265.1	NZ_FRDJ01000001.1_380	Fervidobacterium gondwanense	FRDIPKGHWAGSYVQKLEEIGIVTGFPDGTYRGDESITRYQI	Yes	OmpA1 (G4FDZ3)	UniRef90_A0A1M7RZS7 S-layer homology domain-containing protein n=1 Tax=Fervidobacterium gondwanense DSM 13020 TaxID=1121883 RepID=A0A1M7RZS7_FERGO
GCF_004117075.1	NZ_CP026721.1_425	Fervidobacterium changbaicum	IKDLSPSAAEYKAVSFLVEQRIMDVDSNGNFKPSLLVTKLDLA	Yes	OmpA3 (G4FDB3)	UniRef90_A0A1B0VKM9 SLH domain-containing protein n=2 Tax=Fervidobacterium TaxID=2422 RepID=A0A1B0VKM9_FERIS
GCF_004117075.1	NZ_CP026721.1_443	Fervidobacterium changbaicum	YKDVPQSHWAYEAVEKMSSLGIISGFPDGTFRGNETVTR	Yes	OmpA1 (G4FDZ3)	UniRef90_A0A1B0VK74 SLH domain-containing protein n=2 Tax=Fervidobacterium TaxID=2422 RepID=A0A1B0VK74_FERIS
GCF_004117075.1	NZ_CP026721.1_615	Fervidobacterium changbaicum	TFKDVPANHWAYEAVDQLTKLGILSGMPDGTFQGNQPLTRYQLA	Yes	OmpA2 (R4NTW6)	UniRef90_A0A1B0VJ81 SLH domain-containing protein n=2 Tax=Fervidobacterium TaxID=2422 RepID=A0A1B0VJ81_FERIS
GCF_004117075.1	NZ_CP026721.1_1402	Fervidobacterium changbaicum	FRDIPKGHWAESFVTRLEEAGIATGFPDGTYRGDEAITRYQI	Yes	OmpA1 (G4FDZ3)	UniRef90_A0A1B0VL43 SLH domain-containing protein n=2 Tax=Fervidobacterium TaxID=2422 RepID=A0A1B0VL43_FERIS
GCF_000953715.1	NZ_LN824141.1_912	Defluviitoga tunisiensis	FTDVGLDNWAYDYVMKLVEKGVIPVDQPTFKGYEPLTRSDAA	Yes	OmpA1 (G4FDZ3)	UniRef90_A0A0C7P2W1 Chromosome segregation protein n=1 Tax=Defluviitoga tunisiensis TaxID=1006576 RepID=A0A0C7P2W1_DEFTU
GCF_000953715.1	NZ_LN824141.1_1779	Defluviitoga tunisiensis	TFKDVPINHWAYDAVERLSKIGIIEGYPDGTFKGLENMNR	Yes	OmpA2 (R4NTW6)	UniRef90_A0A0C7NMI4 S-layer domain-containing protein n=1 Tax=Defluviitoga tunisiensis TaxID=1006576 RepID=A0A0C7NMI4_DEFTU
GCA_003641785.1	QNAO01000148.1_2	B6-G13 sp003641785	FPDVSATHWAYPFVDQLKDKGIIIGYPDGTFKGCNTMTRYEAA	Yes	OmpA1 (G4FDZ3)	UniRef90_A0A660QRS9 SLH domain-containing protein n=1 Tax=Thermotogae bacterium TaxID=2053689 RepID=A0A660QRS9_9BACT
GCA_003641555.1	QNAT01000137.1_3	B3-G13 sp003641555	SFKDVPVNHWAYDAVMRLAVKGIVQGMPDQTFRGNNAMTRY	Yes	OmpA2 (R4NTW6)	UniRef90_A0A660RG46 SLH domain-containing protein n=1 Tax=Thermotoga sp. TaxID=28240 RepID=A0A660RG46_9THEM
GCA_003641545.1	QNAU01000213.1_1	B21-G9 sp003641545	PFKDVPPNHWAYDAVKILTEAGVLSGMPDGTFQGNKPLTRYQAA	Yes	OmpA2 (R4NTW6)	UniRef90_A0A660R9E7 SLH domain-containing protein n=1 Tax=Thermotoga sp. TaxID=28240 RepID=A0A660R9E7_9THEM
GCF_002895485.1	NZ_AZRK01000009.1_46	AZRK01 sp002895485	FTDVGEDHWAYDYVMKLVEKGIIPVDEPTFRGYEPLTRSDA	Yes	OmpA1 (G4FDZ3)	UniRef90_A0A2K1NZB6 SLH domain-containing protein n=1 Tax=Petrotoga sp. 9PWA.NaAc.5.4 TaxID=1434328 RepID=A0A2K1NZB6_9BACT
GCF_002895485.1	NZ_AZRK01000015.1_54	AZRK01 sp002895485	SFKDVPVNHWAYEAVERLSKIGIIEGYPDGTFKGLENMNR	Yes	OmpA2 (R4NTW6)	UniRef90_A0A2K1NVV1 SLH domain-containing protein n=1 Tax=Petrotoga sp. 9PWA.NaAc.5.4 TaxID=1434328 RepID=A0A2K1NVV1_9BACT
GCA_002084985.1	MZGO01000038.1_1	4484-232 sp002084985	IKDVSPGLDVYEAVNYVVDKGIMELDSKGYFRGALLITRFDLA	Yes	OmpA3 (G4FDB3)	UniRef90_A0A1W9PIG8 SLH domain-containing protein (Fragment) n=3 Tax=unclassified Thermotoga TaxID=2631113 RepID=A0A1W9PIG8_9THEM
GCA_002084985.1	MZGO01000064.1_1	4484-232 sp002084985	FPDVPKHHWAYEYVYKLWERGIFIGYPDKTFKGDRCITRYEAA	Yes	OmpA1 (G4FDZ3)	UniRef90_A0A1W9PGL8 SLH domain-containing protein (Fragment) n=3 Tax=unclassified Thermotoga TaxID=2631113 RepID=A0A1W9PGL8_9THEM
GCA_002084985.1	MZGO01000004.1_12	4484-232 sp002084985	FKDVPVNHWAYEAVMKMAEIGVITGMPDGTFQGNSPMTRYQVA	Yes	OmpA2 (R4NTW6)	UniRef90_A0A660R3F0 Uncharacterized protein (Fragment) n=1 Tax=Thermotogae bacterium TaxID=2053689 RepID=A0A660R3F0_9BACT
