## Supplementary material for "The cell envelope of *Thermotogae* suggests a mechanism for outer membrane biogenesis": Table S3

### Sheet: Positive Features
Alignment ID	Average Rt(min)	Average Mz	Metabolite name	Adduct type	Formula	Lipid Class	INCHIKEY	SMILES	Inner_1_P1-E-1_01_17215	Inner_2_P1-E-2_01_17216	Inner_3_P1-E-3_01_17217	Toga_1_P1-D-1_01_17211	Toga_2_P1-D-2_01_17212	Toga_3_P1-D-3_01_17213	Avg Inner	Avg Toga	FC I/T	T.test I vs T
1822	15.929	716.523	PE 34:2	[M+H]+	C39H74NO8P	PE	RAMNOXDFBNFSFC-UHFFFAOYSA-N	O=C(OCC(OC(=O)CCCCCCCC=CCCCCCCCC)COP(=O)(O)OCCN)CCCCCCCC=CCCCCCC	1.94554	1.08988	1.77005	6.08539	7.29981	5.96205	1.60182	6.44908	0.24838	0.00152847
1917	13.985	738.529	PG 32:1|PG 16:0_16:1	[M+NH4]+	C38H73O10P	PG	NOFOTAHTYLXZNV-UHFFFAOYSA-N	O=C(OCC(OC(=O)CCCCCCCC=CCCCCCC)COP(=O)(O)OCC(O)CO)CCCCCCCCCCCCCCC	5.99676	4.41897	2.11969	4.83749	4.50302	3.6432	4.17847	4.3279	0.965472	0.909119
1925	14.653	740.542	PG 32:0|PG 16:0_16:0	[M+NH4]+	C38H75O10P	PG	BIABMEZBCHDPBV-UHFFFAOYSA-N	O=C(OCC(OC(=O)CCCCCCCCCCCCCCC)COP(=O)(O)OCC(O)CO)CCCCCCCCCCCCCCC	12.4521	7.65858	4.15795	4.36274	3.58443	2.41889	8.08953	3.45535	2.34116	0.18864
1986	15.678	758.57	PC 34:2	[M+H]+	C42H80NO8P	PC	RXPVDHQFHIMZPN-UHFFFAOYSA-N	O=C(OCC(OC(=O)CCCCCCCC=CCCCCCCC)COP(=O)([O-])OCC[N+](C)(C)C)CCCCCCCC=CCCCCCCC	3.30535	2.33286	2.02249	2.46848	2.54662	2.34777	2.55357	2.45429	1.04045	0.822263
2178	21.311	810.789	TG O-48:0|TG O-17:0_15:0_16:0	[M+NH4]+	C51H100O5	EtherTG	OPZKDQAUFSPNJK-UHFFFAOYSA-N	O=C(OCC(OC(=O)CCCCCCCCCCCCCCC)COCCCCCCCCCCCCCCCCC)CCCCCCCCCCCCCC	4.04267	2.56226	3.21829	2.85835	1.45922	1.9701	3.27441	2.09589	1.5623	0.117521
2267	19.977	840.763	TG 48:0;1O|TG 16:0_16:0_16:0;1O	[M+NH4]+	C51H98O7	OxTG	PXGYOZRGORMCOJ-UHFFFAOYSA-N	O=C(OCC(OC(=O)CCCCCCCCCCCCCCC)COC(=O)CCCCCCC(O)CCCCCCCC)CCCCCCCCCCCCCCC	3.99755	3.10338	3.19711	7.45289	7.32971	7.34172	3.43268	7.37477	0.465462	0.00450789
2406	16.078	896.63	DGDG 31:0|DGDG 15:0_16:0	[M+NH4]+	C46H86O15	DGDG	IWJQICXNORYYKD-UHFFFAOYSA-N	O=C(OCC(OC(=O)CCCCCCCCCCCCCCC)COC1OC(COC2OC(CO)C(O)C(O)C2O)C(O)C(O)C1O)CCCCCCCCCCCCCC	5.25698	3.57687	1.98761	4.77307	3.72926	3.72459	3.60715	4.07564	0.885051	0.678528
2421	18.674	902.728	TG 52:5;2O|TG 16:0_16:0_20:5;2O	[M+NH4]+	C55H96O8	OxTG	BTNJWPAHZFZXEW-UHFFFAOYSA-N	O=C(OCC(OC(=O)CCCCCCCCCCCCCCC)COC(=O)CCCCCCCCCCCCCCC)CCCC=CCC=CCC(O)C=CC=CC=CC(O)CC	2.31626	1.75758	3.93369	2.39427	3.12221	3.09538	2.66918	2.87062	0.929826	0.793968
2436	16.207	908.631	DGDG 32:1|DGDG 16:0_16:1	[M+NH4]+	C47H86O15	DGDG	RHOKUTCEWIQTML-UHFFFAOYSA-N	O=C(OCC(OC(=O)CCCCCCCC=CCCCCCC)COC1OC(COC2OC(CO)C(O)C(O)C2O)C(O)C(O)C1O)CCCCCCCCCCCCCCC	4.37249	2.64428	2.47317	4.089	3.71857	3.57706	3.16331	3.79488	0.833574	0.40859
2445	15.37	910.648	DGDG 32:0|DGDG 16:0_16:0	[M+NH4]+	C47H88O15	DGDG	TUUXXJDESDKYDH-UHFFFAOYSA-N	O=C(OCC(OC(=O)CCCCCCCCCCCCCCC)COC1OC(COC2OC(CO)C(O)C(O)C2O)C(O)C(O)C1O)CCCCCCCCCCCCCCC	4.65256	3.12363	2.2959	3.74575	3.00237	2.71767	3.35737	3.15527	1.06405	0.807753
2468	16.08	922.649	DGDG 33:1|DGDG 16:0_17:1	[M+NH4]+	C48H88O15	DGDG	DGIBZFVBFKJZCR-UHFFFAOYSA-N	O=C(OCC(OC(=O)CCCCCCCC=CCCCCCCC)COC1OC(COC2OC(CO)C(O)C(O)C2O)C(O)C(O)C1O)CCCCCCCCCCCCCCC	3.45737	2.58404	3.37455	1.95916	2.38076	2.48617	3.13865	2.27536	1.37941	0.0696463
2474	16.836	924.659	DGDG 33:0|DGDG 16:0_17:0	[M+NH4]+	C48H90O15	DGDG	LLSLVNCZCBXLIQ-UHFFFAOYSA-N	O=C(OCC(OC(=O)CCCCCCCCCCCCCCCC)COC1OC(COC2OC(CO)C(O)C(O)C2O)C(O)C(O)C1O)CCCCCCCCCCCCCCC	3.42682	3.49553	1.90448	3.54677	5.13876	4.77742	2.94228	4.48765	0.655639	0.0949692
2543	13.618	952.692	DGDG 35:0|DGDG 16:0_19:0	[M+NH4]+	C50H94O15	DGDG	DBBAYMVKQKOKLO-UHFFFAOYSA-N	O=C(OCC(OC(=O)CCCCCCCCCCCCCCCCCC)COC1OC(COC2OC(CO)C(O)C(O)C2O)C(O)C(O)C1O)CCCCCCCCCCCCCCC	0	0	0	12.4024	13.2426	11.7811	0	12.4753	0	0.00115033
2572	17.835	966.706	DGDG 36:0|DGDG 18:0_18:0	[M+NH4]+	C51H96O15	DGDG	LDQFLSUQYHBXSX-UHFFFAOYSA-N	O=C(OCC(OC(=O)CCCCCCCCCCCCCCCCC)COC1OC(COC2OC(CO)C(O)C(O)C2O)C(O)C(O)C1O)CCCCCCCCCCCCCCCCC	12.6951	9.00742	1.34412	12.6879	6.39998	7.52004	7.68222	8.8693	0.866158	0.777531

### Sheet: Negative Features
Average Rt(min)	Average Mz	Metabolite name	Adduct type	Formula	Lipid Class	INCHIKEY	SMILES	Inner_1_P1-E-1_01_17215	Inner_2_P1-E-2_01_17216	Inner_3_P1-E-3_01_17217	Toga_1_P1-D-1_01_17211	Toga_2_P1-D-2_01_17212	Toga_3_P1-D-3_01_17213	Inner	Toga	FC I/T	T.test I vs T
17.959	839.498	DGDG 24:0|DGDG 8:0_16:0	[M+CH3COO]-	C39H72O15	DGDG	OLSMYHVCLLGQIW-UHFFFAOYSA-N	O=C(OCC(OC(=O)CCCCCCC)COC1OC(COC2OC(CO)C(O)C(O)C2O)C(O)C(O)C1O)CCCCCCCCCCCCCCC	1046	852	922	1092	1120	947	940	1053	0.892688	0.221453
18.43	867.528	DGDG 26:0|DGDG 10:0_16:0	[M+CH3COO]-	C41H76O15	DGDG	KERTVVZQZBCJJG-UHFFFAOYSA-N	O=C(OCC(OC(=O)CCCCCCCCCCCCCCC)COC1OC(COC2OC(CO)C(O)C(O)C2O)C(O)C(O)C1O)CCCCCCCCC	7.03829	1.72253	1.15932	2.14669	1.90589	5.10079	3.30671	3.05112	1.08377	0.912085
13.494	867.53	DGDG 26:0|DGDG 10:0_16:0	[M+CH3COO]-	C41H76O15	DGDG	KERTVVZQZBCJJG-UHFFFAOYSA-N	O=C(OCC(OC(=O)CCCCCCCCCCCCCCC)COC1OC(COC2OC(CO)C(O)C(O)C2O)C(O)C(O)C1O)CCCCCCCCC	7.23489	2.36994	5.8626	3.54207	4.3612	5.17187	5.15581	4.35838	1.18296	0.644612
15.72	923.593	DGDG 30:0|DGDG 14:0_16:0	[M+CH3COO]-	C45H84O15	DGDG	RHHXWKPNZITYHO-UHFFFAOYSA-N	O=C(OCC(OC(=O)CCCCCCCCCCCCCCC)COC1OC(COC2OC(CO)C(O)C(O)C2O)C(O)C(O)C1O)CCCCCCCCCCCCC	9.10109	5.91549	4.35054	7.67428	6.9269	6.53747	6.45571	7.04622	0.916195	0.717325
16.151	937.612	DGDG 31:0|DGDG 15:0_16:0	[M+CH3COO]-	C46H86O15	DGDG	IWJQICXNORYYKD-UHFFFAOYSA-N	O=C(OCC(OC(=O)CCCCCCCCCCCCCCC)COC1OC(COC2OC(CO)C(O)C(O)C2O)C(O)C(O)C1O)CCCCCCCCCCCCCC	7.26981	6.01346	3.73466	8.09178	6.68396	6.03574	5.67264	6.93716	0.817719	0.364164
16.538	951.626	DGDG 32:0|DGDG 16:0_16:0	[M+CH3COO]-	C47H88O15	DGDG	TUUXXJDESDKYDH-UHFFFAOYSA-N	O=C(OCC(OC(=O)CCCCCCCCCCCCCCC)COC1OC(COC2OC(CO)C(O)C(O)C2O)C(O)C(O)C1O)CCCCCCCCCCCCCCC	8.77044	6.43492	3.89468	8.83433	7.44829	6.98461	6.36668	7.75574	0.820899	0.435531
16.277	949.61	DGDG 32:1|DGDG 16:0_16:1	[M+CH3COO]-	C47H86O15	DGDG	RHOKUTCEWIQTML-UHFFFAOYSA-N	O=C(OCC(OC(=O)CCCCCCCC=CCCCCCC)COC1OC(COC2OC(CO)C(O)C(O)C2O)C(O)C(O)C1O)CCCCCCCCCCCCCCC	6.46672	4.4873	3.98072	7.03897	6.34476	6.63558	4.97824	6.6731	0.746016	0.14755
16.897	965.638	DGDG 33:0|DGDG 16:0_17:0	[M+CH3COO]-	C48H90O15	DGDG	LLSLVNCZCBXLIQ-UHFFFAOYSA-N	O=C(OCC(OC(=O)CCCCCCCCCCCCCCCC)COC1OC(COC2OC(CO)C(O)C(O)C2O)C(O)C(O)C1O)CCCCCCCCCCCCCCC	9.99869	6.27937	3.24759	9.76891	8.46404	7.8225	6.50855	8.68515	0.749388	0.382434
17.245	979.654	DGDG 34:0|DGDG 16:0_18:0	[M+CH3COO]-	C49H92O15	DGDG	VVDHTUCBTNJTIA-UHFFFAOYSA-N	O=C(OCC(OC(=O)CCCCCCCCCCCCCCCCC)COC1OC(COC2OC(CO)C(O)C(O)C2O)C(O)C(O)C1O)CCCCCCCCCCCCCCC	6.43611	7.00677	3.61131	6.6892	7.74066	8.81126	5.68473	7.74704	0.733794	0.182006
16.472	977.641	DGDG 34:1|DGDG 16:0_18:1	[M+CH3COO]-	C49H90O15	DGDG	JRCZTCGPEBCBPF-UHFFFAOYSA-N	O=C(OCC(OC(=O)CCCCCCCC=CCCCCCCCC)COC1OC(COC2OC(CO)C(O)C(O)C2O)C(O)C(O)C1O)CCCCCCCCCCCCCCC	4.15425	2.60904	4.96146	4.07358	5.22648	4.80742	3.90825	4.70249	0.831102	0.379416
17.896	1007.69	DGDG 36:0|DGDG 18:0_18:0	[M+CH3COO]-	C51H96O15	DGDG	LDQFLSUQYHBXSX-UHFFFAOYSA-N	O=C(OCC(OC(=O)CCCCCCCCCCCCCCCCC)COC1OC(COC2OC(CO)C(O)C(O)C2O)C(O)C(O)C1O)CCCCCCCCCCCCCCCCC	12.9129	8.63075	3.39851	13.3598	8.6939	8.40244	8.31404	10.152	0.818953	0.601829
17.192	1005.67	DGDG 36:1|DGDG 18:0_18:1	[M+CH3COO]-	C51H94O15	DGDG	SQEBBPFERCUKFC-UHFFFAOYSA-N	O=C(OCC(OC(=O)CCCCCCCC=CCCCCCCCC)COC1OC(COC2OC(CO)C(O)C(O)C2O)C(O)C(O)C1O)CCCCCCCCCCCCCCCCC	3.92894	3.50149	4.68295	4.9028	5.06155	6.2575	4.03779	5.40728	0.746732	0.0701271
17.764	1033.7	DGDG 38:1|DGDG 16:0_22:1	[M+CH3COO]-	C53H98O15	DGDG	VRDYWKKUBPIDGT-UHFFFAOYSA-N	O=C(OCC(OC(=O)CCCCCCCCCCCC=CCCCCCCCC)COC1OC(COC2OC(CO)C(O)C(O)C2O)C(O)C(O)C1O)CCCCCCCCCCCCCCC	5.51313	3.69835	5.11672	6.59084	6.53609	6.60706	4.77606	6.578	0.726067	0.081891
16.224	909.613	DGDG O-30:0|DGDG O-14:0_16:0	[M+CH3COO]-	C45H86O14	EtherDGDG	HNWZRPIAZMNNIN-UHFFFAOYSA-N	O=C(OC(COCCCCCCCCCCCCCC)COC1OC(COC2OC(CO)C(O)C(O)C2O)C(O)C(O)C1O)CCCCCCCCCCCCCCC	5.83391	5.10907	3.62985	7.53764	6.91999	6.44883	4.85761	6.96882	0.697049	0.0638389
16.988	937.645	DGDG O-32:0|DGDG O-16:0_16:0	[M+CH3COO]-	C47H90O14	EtherDGDG	AITWJROFJITUSR-UHFFFAOYSA-N	O=C(OC(COCCCCCCCCCCCCCCCC)COC1OC(COC2OC(CO)C(O)C(O)C2O)C(O)C(O)C1O)CCCCCCCCCCCCCCC	9.52227	6.73119	4.12788	9.66149	7.27102	7.86879	6.79378	8.2671	0.821785	0.457283
17.687	965.675	DGDG O-34:0|DGDG O-16:0_18:0	[M+CH3COO]-	C49H94O14	EtherDGDG	QRVXLKPAWBVYQS-UHFFFAOYSA-N	O=C(OC(COCCCCCCCCCCCCCCCC)COC1OC(COC2OC(CO)C(O)C(O)C2O)C(O)C(O)C1O)CCCCCCCCCCCCCCCCC	14.625	7.76194	3.8732	15.5905	7.47584	8.45639	8.75338	10.5076	0.833053	0.688262
0.936	171.14	FA 10:0	[M-H]-	C10H20O2	FA	GHVNFZFCNZKVNT-UHFFFAOYSA-N	O=C(O)CCCCCCCCC	3.72593	3.63444	2.2859	5.37161	7.35885	6.4689	3.21542	6.39979	0.502427	0.0137942
1.034	199.171	FA 12:0	[M-H]-	C12H24O2	FA	POULHZVOKOAJMA-UHFFFAOYSA-N	O=C(O)CCCCCCCCCCC	1.15833	1.35236	1.73436	16.8299	15.413	12.2174	1.41502	14.8201	0.0954797	0.00936274
1.141	213.187	FA 13:0	[M-H]-	C13H26O2	FA	SZHOJFHSIKHZHA-UHFFFAOYSA-N	O=C(O)CCCCCCCCCCCC	3.29066	2.7637	3.15538	7.3495	8.68288	5.70716	3.06991	7.24651	0.42364	0.0362042
1.369	227.202	FA 14:0	[M-H]-	C14H28O2	FA	TUNFSRHWOTWDNC-UHFFFAOYSA-N	O=C(O)CCCCCCCCCCCCC	1.99172	2.52205	3.47899	3.18982	3.52364	3.28067	2.66426	3.33138	0.799746	0.262291
1.682	241.217	FA 15:0	[M-H]-	C15H30O2	FA	WQEPLUUGTLDZJY-UHFFFAOYSA-N	O=C(O)CCCCCCCCCCCCCC	2.71419	3.51338	4.58782	4.10538	4.44594	3.97669	3.60513	4.176	0.863297	0.40474
2.271	255.233	FA 16:0	[M-H]-	C16H32O2	FA	IPCSVZSSVZVIGE-UHFFFAOYSA-N	O=C(O)CCCCCCCCCCCCCCC	75806	81956	122016	77018	86031	81172	93259.3	81407	1.14559	0.500743
1.597	253.217	FA 16:1	[M-H]-	C16H30O2	FA	SECPZKHBENQXJG-UHFFFAOYSA-N	O=C(O)CCCCCCCC=CCCCCCC	2.63524	2.75238	2.51683	1.61845	1.70579	1.91289	2.63481	1.74571	1.50931	0.0016589
2.955	269.248	FA 17:0	[M-H]-	C17H34O2	FA	KEMQGTRYUADPNZ-UHFFFAOYSA-N	O=C(O)CCCCCCCCCCCCCCCC	3.71085	4.27774	5.24927	3.92733	3.99472	3.90808	4.41262	3.94338	1.119	0.40587
2.054	267.232	FA 17:1	[M-H]-	C17H32O2	FA	QSBYPNXLFMSGKH-UHFFFAOYSA-N	O=C(O)CCCCCCCC=CCCCCCCC	2.9153	3.25091	2.61454	2.22518	2.24906	2.23523	2.92692	2.23649	1.30871	0.0639273
2.771	281.248	FA 18:1	[M-H]-	C18H34O2	FA	ZQPPMHVWECSIRJ-UHFFFAOYSA-N	O=C(O)CCCCCCCC=CCCCCCCCC	3.61995	4.24838	4.16482	3.71431	4.51751	4.92177	4.01105	4.38453	0.914819	0.42285
8.861	337.311	FA 22:1	[M-H]-	C22H42O2	FA	DPUOLQHDNGRHBS-UHFFFAOYSA-N	O=C(O)CCCCCCCCCCCC=CCCCCCCCC	947	1026	1045	647	862	784	1006	764.333	1.31618	0.0432701
12.661	409.311	FA 28:7	[M-H]-	C28H42O2	FA	HVSUZLSWJNESIE-UHFFFAOYSA-N	O=C(O)CCCCCC=CCC=CCC=CCC=CCC=CCC=CCC=CCC	4.21997	3.91404	3.8682	2.65091	2.89202	2.31087	4.00074	2.61793	1.5282	0.00398908
16.16	761.541	MGDG 30:0|MGDG 14:0_16:0	[M+CH3COO]-	C39H74O10	MGDG	AGVOZDHPUZEVKE-UHFFFAOYSA-N	O=C(OCC(OC(=O)CCCCCCCCCCCCCCC)COC1OC(CO)C(O)C(O)C1O)CCCCCCCCCCCCC	6.78255	5.31234	5.65102	3.86241	4.77544	4.20109	5.9153	4.27965	1.38219	0.0452807
16.917	789.572	MGDG 32:0|MGDG 16:0_16:0	[M+CH3COO]-	C41H78O10	MGDG	DFUALJIUMYYHRG-UHFFFAOYSA-N	O=C(OCC(OC(=O)CCCCCCCCCCCCCCC)COC1OC(CO)C(O)C(O)C1O)CCCCCCCCCCCCCCC	9.39328	5.42351	5.33594	4.83611	4.94511	4.78013	6.71758	4.85378	1.38399	0.298222
17.613	817.603	MGDG 34:0|MGDG 16:0_18:0	[M+CH3COO]-	C43H82O10	MGDG	URJFQMXJOCICOW-UHFFFAOYSA-N	O=C(OCC(OC(=O)CCCCCCCCCCCCCCCCC)COC1OC(CO)C(O)C(O)C1O)CCCCCCCCCCCCCCC	9.79384	8.17108	5.76835	5.97377	5.44764	5.04091	7.91109	5.48744	1.44167	0.168469
15.749	816.576	PC 34:2|PC 16:1_18:1	[M+CH3COO]-	C42H80NO8P	PC	ZRCWDIULNHKQRD-UHFFFAOYSA-N	O=C(OCC(OC(=O)CCCCCCCC=CCCCCCCCC)COP(=O)([O-])OCC[N+](C)(C)C)CCCCCCCC=CCCCCCC	4.71916	3.04132	3.5911	3.03009	3.68629	4.07634	3.78386	3.59757	1.05178	0.767391
15.794	714.508	PE 34:2|PE 16:1_18:1	[M-H]-	C39H74NO8P	PE	RAMNOXDFBNFSFC-UHFFFAOYSA-N	O=C(OCC(OC(=O)CCCCCCCC=CCCCCCCCC)COP(=O)(O)OCCN)CCCCCCCC=CCCCCCC	3.39827	2.30939	3.92674	10.5001	13.2183	12.3211	3.21146	12.0132	0.267329	0.00176818
14.25	693.468	PG 30:0|PG 14:0_16:0	[M-H]-	C36H71O10P	PG	ZAXBYLHGBBMAAY-UHFFFAOYSA-N	O=C(OCC(OC(=O)CCCCCCCCCCCCCCC)COP(=O)(O)OCC(O)CO)CCCCCCCCCCCCC	10.7265	7.00114	5.71777	9.85308	8.79252	6.84072	7.81513	8.49544	0.919921	0.720467
15.038	721.501	PG 32:0|PG 16:0_16:0	[M-H]-	C38H75O10P	PG	BIABMEZBCHDPBV-UHFFFAOYSA-N	O=C(OCC(OC(=O)CCCCCCCCCCCCCCC)COP(=O)(O)OCC(O)CO)CCCCCCCCCCCCCCC	16.1617	11.4099	6.28558	6.70852	4.59146	3.83854	11.2857	5.04617	2.2365	0.151389
14.403	719.486	PG 32:1|PG 16:0_16:1	[M-H]-	C38H73O10P	PG	NOFOTAHTYLXZNV-UHFFFAOYSA-N	O=C(OCC(OC(=O)CCCCCCCC=CCCCCCC)COP(=O)(O)OCC(O)CO)CCCCCCCCCCCCCCC	7.9227	6.26507	3.56571	7.63274	6.83378	4.97056	5.91783	6.47903	0.913382	0.729894
15.033	747.518	PG 34:1|PG 16:0_18:1	[M-H]-	C40H77O10P	PG	PAZGBAOHGQRCBP-UHFFFAOYSA-N	O=C(OCC(OC(=O)CCCCCCCC=CCCCCCCCC)COP(=O)(O)OCC(O)CO)CCCCCCCCCCCCCCC	8.16769	7.03251	3.42975	7.42209	7.28738	4.00778	6.20998	6.23908	0.995336	0.988003
14.962	835.533	PI 34:1|PI 16:0_18:1	[M-H]-	C43H81O13P	PI	PDLAMJKMOKWLAJ-UHFFFAOYSA-N	O=C(OCC(OC(=O)CCCCCCCC=CCCCCCCCC)COP(=O)(O)OC1C(O)C(O)C(O)C(O)C1O)CCCCCCCCCCCCCCC	1.50702	2.02299	1.40745	8.64907	8.97494	7.12833	1.64582	8.25078	0.199475	0.00384582
9.123	465.308	ST 27:1;O;S	[M-H]-	C27H46O4S	SSulfate	BHYOQNUELFTYRT-UHFFFAOYSA-N	O=S(=O)(O)OC1CC2=CCC3C(CCC4(C)C(CCC34)C(C)CCCC(C)C)C2(C)CC1	75	148	81	95	115	101	101.333	103.667	0.977492	0.930903

### Sheet: Intact Polar Lipids
Average Rt(min)	Average Mz	Metabolite name	Adduct type	Formula	SMILES	INCHIKey	Inner_1_P1-E-1_01_17215	Inner_2_P1-E-2_01_17216	Inner_3_P1-E-3_01_17217	Toga_1_P1-D-1_01_17211	Toga_2_P1-D-2_01_17212	Toga_3_P1-D-3_01_17213	Avg Inner	Avg Toga	FC I/T	T.test I vs T
14	542.514	Glycerol-DA,C30:0	[M+NH4]+	C33H64O4	OC(CO)COCCCCCCCCCCCCC(C)C(C)CCCCCCCCCCCCCC(O)=O	KOQVGLWYXRBWPJ-UHFFFAOYSA-N	29550	19504	29654	14802	19902	14404	26236	16369.3	1.60275	0.0800225
15	570.546	Glycerol-DA,C32:0	[M+NH4]+	C35H68O4	OC(CO)COCCCCCCCCCCCCCCC(C)C(C)CCCCCCCCCCCCCC(O)=O	ZCEWDTCMXVOUSF-UHFFFAOYSA-N	132170	104878	150048	86300	101710	99380	129032	95796.7	1.34694	0.114163
14.9	667.526	PG-DEG, C30:0	[M+H]+	C36H75O8P	CCCCCCCCCCCCCCOC(COCCCCCCCCCCCCCCCC)COP(OCC(O)CO)(O)=O	BFDBQDPXCABVCE-UHFFFAOYSA-N	107712	81148	52064	105412	89266	78074	80308	90917.3	0.883308	0.59656
14.3	681.505	PG-AEG,C30:0	[M+H]+	C36H73O9P	CCCCCCCCCCCCCC(OC(COCCCCCCCCCCCCCCCC)COP(OCC(O)CO)(O)=O)=O	WUSAXHSSNVVKMT-UHFFFAOYSA-N	46578	31184	17782	36220	29074	22854	31848	29382.7	1.0839	0.80652
15.6	695.559	PG-DEG,C32:0	[M+H]+	C38H79O8P	CCCCCCCCCCCCCCCCOCC(OCCCCCCCCCCCCCCCC)COP(OCC(O)CO)(O)=O	GYFWAWRMVIFAOL-UHFFFAOYSA-N	421428	319464	226998	417894	379972	333832	322630	377233	0.855255	0.443905
15.1	709.537	PG-AEG,C32:0	[M+H]+	C38H77O9P	CCCCCCCCCCCCCCCC(OCC(OCCCCCCCCCCCCCCCC)COP(OCC(O)CO)(O)=O)=O	YCFDRCVMWJPAMY-UHFFFAOYSA-N	138260	109164	79942	108306	93948	85002	109122	95752	1.13963	0.521471
14.7	740.543	PG-DAG,C32:0	[M+NH4]+	C38H75O10P	CCCCCCCCCCCCCCCC(OCC(OC(CCCCCCCCCCCCCCC)=O)COP(OCC(O)CO)(O)=O)=O	BIABMEZBCHDPBV-UHFFFAOYSA-N	33184	21416	13344	12312	11494	7544	22648	10450	2.16727	0.161782
16.9	748.593	Glu-DAG,C32:0	[M+NH4]+	C41H78O10	[H][C@]([C@@]([H])(CO)O[C@@](OCC(OC(CCCCCCCCCCCCCCC)=O)COC(CCCCCCCCCCCCCCC)=O)([H])[C@](O)1[H])(O)[C@@]1(O)[H]	DFUALJIUMYYHRG-PINKXYAGSA-N	94146	73390	70180	71242	64432	66912	79238.7	67528.7	1.17341	0.255897
15.7	882.613	diGlu-DAG,C30:0	[M+NH4]+	C45H84O15	[H][C@]([C@@]([H])(CO)O[C@]([H])(O[C@@]([C@@]([H])(CO)O[C@@](OCC(OC(CCCCCCCCCCCCC)=O)COC(CCCCCCCCCCCCCCC)=O)([H])[C@](O)1[H])([H])[C@@]1(O)[H])[C@](O)2[H])(O)[C@@]2(O)[H]	GIABEOUPZFYOFR-ZUHIPVBYSA-N	125638	93370	71606	110252	96854	100260	96871.3	102455	0.945498	0.759821
16.9	896.664	diGlu-AEG,C32:0	[M+NH4]+	C47H90O14	[H][C@]([C@@]([H])(CO)O[C@]([H])(O[C@@]([C@@]([H])(CO)O[C@@](OCC(OCCCCCCCCCCCCCCCC)COC(CCCCCCCCCCCCCCC)=O)([H])[C@](O)1[H])([H])[C@@]1(O)[H])[C@](O)2[H])(O)[C@@]2(O)[H]	FAJJNUUFUQWFEM-WNZNKWCUSA-N	352814	284946	196664	336314	288958	283024	278141	302765	0.91867	0.650685
16.5	910.642	diGlu-DAG,C32:0	[M+NH4]+	C47H88O15	[H][C@]([C@@]([H])(CO)O[C@]([H])(O[C@@]([C@@]([H])(CO)O[C@@](OCC(OC(CCCCCCCCCCCCCCC)=O)COC(CCCCCCCCCCCCCCC)=O)([H])[C@](O)1[H])([H])[C@@]1(O)[H])[C@](O)2[H])(O)[C@@]2(O)[H]	HPJFPGYAYSGSJF-WYLXTEDESA-N	713732	652254	467976	674730	630490	611492	611321	638904	0.956827	0.748423
17.2	938.675	diGlu-DAG,C34:0	[M+NH4]+	C49H92O15	[H][C@]([C@@]([H])(CO)O[C@]([H])(O[C@@]([C@@]([H])(CO)O[C@@](OCC(OC(CCCCCCCCCCCCCCC)=O)COC(CCCCCCCCCCCCCCCCC)=O)([H])[C@](O)1[H])([H])[C@@]1(O)[H])[C@](O)2[H])(O)[C@@]2(O)[H]	QNUSTSVBNFMPBS-XYFRRKHBSA-N	301612	237916	170794	327956	257022	258116	236774	281031	0.842518	0.386029
17.8	966.705	diGlu-DAG,C36:0	[M+NH4]+	C51H96O15	[H][C@]([C@@]([H])(CO)O[C@]([H])(O[C@@]([C@@]([H])(CO)O[C@@](OCC(OC(CCCCCCCCCCCCCCCCC)=O)COC(CCCCCCCCCCCCCCCCC)=O)([H])[C@](O)1[H])([H])[C@@]1(O)[H])[C@](O)2[H])(O)[C@@]2(O)[H]	NFPCPCGPXBXUOS-UAFIDPRZSA-N	18452	12254	6356	15872	11374	12900	12354	13382	0.92318	0.803739
18.3	1022.77	decanoyl-diGlu-AEG,C30:0	[M+NH4]+	C55H104O15	[H][C@]([C@@]([H])(COC(CCCCCCCCC)=O)O[C@]([H])(O[C@@]([C@@]([H])(CO)O[C@@](OCC(OCCCCCCCCCCCCCC)COC(CCCCCCCCCCCCCCC)=O)([H])[C@](O)1[H])([H])[C@@]1(O)[H])[C@](O)2[H])(O)[C@@]2(O)[H]	ISTJWKYRPMFAIT-YJYZUAKTSA-N	81008	61288	79258	78414	86918	84808	73851.3	83380	0.88572	0.26715
17.9	1036.75	decanoyl-diGlu-DAG,C30:0	[M+NH4]+	C55H102O16	[H][C@]([C@@]([H])(COC(CCCCCCCCC)=O)O[C@]([H])(O[C@@]([C@@]([H])(CO)O[C@@](OCC(OC(CCCCCCCCCCCCC)=O)COC(CCCCCCCCCCCCCCC)=O)([H])[C@](O)1[H])([H])[C@@]1(O)[H])[C@](O)2[H])(O)[C@@]2(O)[H]	UGQQQNMYGUSVLE-RVSOQIDJSA-N	507018	436822	535892	525516	560328	558688	493244	548177	0.899789	0.194428
18.7	1050.8	decanoyl-diGlu-AEG,C32:0	[M+NH4]+	C57H108O15	[H][C@]([C@@]([H])(COC(CCCCCCCCC)=O)O[C@]([H])(O[C@@]([C@@]([H])(CO)O[C@@](OCC(OCCCCCCCCCCCCCCCC)COC(CCCCCCCCCCCCCCC)=O)([H])[C@](O)1[H])([H])[C@@]1(O)[H])[C@](O)2[H])(O)[C@@]2(O)[H]	BOYMVHWFBWRXMR-QFSPNVSXSA-N	130456	101974	109194	148584	128152	138716	113875	138484	0.822295	0.0850535
18.4	1064.78	decanoyl-diGlu-DAG,C32:0	[M+NH4]+	C57H106O16	[H][C@]([C@@]([H])(COC(CCCCCCCCC)=O)O[C@]([H])(O[C@@]([C@@]([H])(CO)O[C@@](OCC(OC(CCCCCCCCCCCCCCC)=O)COC(CCCCCCCCCCCCCCC)=O)([H])[C@](O)1[H])([H])[C@@]1(O)[H])[C@](O)2[H])(O)[C@@]2(O)[H]	PWXFATXAWKYBQS-UQQJQWKKSA-N	582648	545986	560586	565728	550632	611856	563073	576072	0.977436	0.581856
18.2	1249.02	PG-Diether/diester,C62:0	[M+NH4]+	C71H139O13P	CC(CCCCCCCCCCCCC1)C(C)CCCCCCCCCCCCCCOC(CO)COC(CCCCCCCCCC(C)C(C)CCCCCCCCCCCCCCCCOCC(COP(OCC(O)CO)(O)=O)OC1=O)=O	GDTHSYZOYHUZEE-UHFFFAOYSA-N	9502	9060	6508	6036	4108	3060	8356.67	4401.33	1.89867	0.0365242
17.9	1263.01	PG-Monoether/triester,C62:0	[M+NH4]+	C71H137O14P	CC(CCCCCCCCCCCCCC(OC(COP(OCC(O)CO)(O)=O)CO1)=O)C(C)CCCCCCCCCCCCCCOC(CO)COC(CCCCCCCCCC(C)C(C)CCCCCCCCCCCCCCCC1=O)=O	RZYZDKGEPVMURG-UHFFFAOYSA-N	8344	6814	6356	6124	4032	3016	7171.33	4390.67	1.63331	0.0737096
17.6	1276.98	PG-Tetraester,C62:0	[M+NH4]+	C71H135O15P	CC(CCCCCCCCCCCCCC(OC(COP(OCC(O)CO)(O)=O)COC(CCCCCCCCCCCCCCCC(C)C(C)CCCCCCCCCC1=O)=O)=O)C(C)CCCCCCCCCCCCCC(OC(CO)CO1)=O	SLPFOQWKANQFCS-UHFFFAOYSA-N	1864	1148	858	1612	770	684	1290	1022	1.26223	0.558772
18.7	1277.05	PG-Diether/Diester, C64:0	[M+NH4]+	C73H143O13P	O=C(OC(CO)COCCCCCCCCCCCCCCC(C)C(C)CCCCCCCCCCCCCC(OC1)=O)CCCCCCCCCCCC(C)C(C)CCCCCCCCCCCCCCCCOC1COP(OCC(O)CO)(O)=O	OYJUAPIPDHQHIW-UHFFFAOYSA-N	12718	11698	10312	11474	7772	6688	11576	8644.67	1.33909	0.169656
18	1305.01	PG-Tetraester, C64:0	[M+NH4]+	C73H139O15P	O=C(OC(CO)COC1=O)CCCCCCCCCCCC(C)C(C)CCCCCCCCCCCCCCCC(OC(COC(CCCCCCCCCCCCCC(C)C(C)CCCCCCCCCCCCC1)=O)COP(OCC(O)CO)(O)=O)=O	PQAMRDJRMAILMB-UHFFFAOYSA-N	7770	6814	4214	5944	4234	3276	6266	4484.67	1.39721	0.253854
